# Temporal Complexity of the BOLD-Signal In Preterm Versus Term Infants

**DOI:** 10.1101/2023.12.08.570818

**Authors:** Allison Eve Mella, Tamara Vanderwal, Steven P Miller, Alexander Mark Weber

## Abstract

Preterm birth causes alterations in cerebral development. We calculated the Hurst exponent (H) - a measure of temporal complexity - from resting state functional magnetic resonance signal in preterm and term born infants. Anatomical, fMRI, and diffusion weighted imaging data from 716 neonates born between 23-43 weeks gestational age were obtained from the Developing Human Connectome Project. H was assessed in brain tissues and 13 resting state networks. H significantly increased with age, and earlier birth age contributed to lower H values. In most brain regions, H begins below 0.5 at preterm age and crosses 0.5 at term age. Motor and sensory networks demonstrated the greatest increase in H. Correlations between indirect measures of myelination and H were moderate. Overall, H appears to reflect developmental processes in the neonatal brain, as BOLD signal in the preterm infant transforms from anticorrelated to correlated but is reduced compared to term born infants.
