## Supplementary material for "Temporal Complexity of the BOLD-Signal In Preterm Versus Term Infants": All supplementary data: meanFD.csv

Subject	Session	meanFD
CC00854XX13	41810	0.284237
CC01116BN11	84330	0.07451315
CC00708XX15	207500	0.303274
CC00191XX11	65200	0.3402265
CC00191XX11	79600	0.2976044
CC00442XX14	133300	0.2613943
CC00308XX11	98900	0.2025988
CC00444XX16	135101	0.1063525
CC00532XX13	154200	0.143821
CC00155XX07	51300	0.4003454
CC00823XX15	27810	0.3052173
CC00823XX15	15810	0.1616938
CC00261XX06	85600	1.340478
CC00889BN24	9330	0.1582036
CC00889BN24	2320	0.08892186
CC00712XX11	221400	0.1252507
CC00712XX11	232701	0.332374
CC00948XX25	30030	0.09462144
CC00169XX13	55500	0.09609147
CC01087XX16	99430	0.1029811
CC00915XX16	18530	0.08742252
CC00129BN14	43701	0.222161
CC00187XX15	61500	0.1254614
CC00720XX11	211101	0.1969037
CC01077XX14	78430	0.4033811
CC01077XX14	65230	0.1252931
CC00787XX21	19010	0.3964725
CC00572CN12	161200	0.6390081
CC01022XX08	79430	0.2958758
CC00850XX09	4930	0.193833
CC01194XX16	149530	0.185687
CC00592XX16	188800	0.3492434
CC00797XX23	12110	0.3526085
CC00797XX23	6210	0.4859876
CC00367XX13	116000	0.09217158
CC00855XX14	30210	0.1956571
CC00855XX14	530	0.3087706
CC00314XX09	100101	0.2182313
CC00992XX20	62530	0.182675
CC00339XX18	107200	0.3095077
CC01080XX09	77730	0.1724705
CC01080XX09	68030	0.1849072
CC01041XX11	81131	0.3944034
CC00099AN18	34200	0.3391511
CC00506XX11	147600	0.6183211
CC00293AN14	97401	0.1107682
CC00165XX09	54600	0.1197343
CC01053XX06	69230	0.4622408
CC00556XX12	162902	0.4998718
CC00157XX09	51900	0.2133165
CC00535XX16	155600	0.1561097
CC00299XX20	94900	0.2300615
CC00326XX13	104100	0.90742
CC00326XX13	118800	0.2507898
CC00875XX18	16630	0.09424688
CC01215XX11	146331	0.1572063
CC00136BN13	45000	0.2586658
CC01045XX15	54630	0.2708123
CC00158XX10	52200	0.1260599
CC00352XX06	110700	0.2759255
CC01220XX08	148731	0.2513008
CC00287AN16	91800	0.7489025
CC00890XX17	13330	0.1380629
CC00170XX06	56100	0.1749639
CC00668XX17	220700	0.12973
CC01018XX12	46130	0.3456269
CC00716XX15	222800	0.1620768
CC00306XX09	98700	0.1657208
CC00537XX18	157100	0.289106
CC01207XX11	150330	0.3555002
CC00446XX18	135200	0.1257946
CC00198XX18	66600	0.3257911
CC00541XX14	165500	0.6001019
CC00925XX18	46230	0.1243048
CC00876XX19	17931	0.0771842
CC00661XX10	209600	0.3658424
CC00661XX10	195801	0.2206194
CC00122XX07	42000	0.08527342
CC00183XX11	60300	0.5112725
CC00663XX12	195000	0.2329478
CC00289XX18	119700	0.1150229
CC00550XX06	157800	0.2252045
CC00889AN24	2220	0.08718313
CC00889AN24	9230	0.07875077
CC00598XX22	190300	0.1996654
CC00163XX07	53701	0.5823966
CC00741XX16	218900	0.0887827
CC00554XX10	160200	0.5430076
CC00438XX18	156800	0.1609916
CC00134XX11	44600	0.6112773
CC00621XX11	177900	0.187041
CC00621XX11	195900	0.2055614
CC00380XX10	121200	0.1013121
CC00785XX19	240700	0.1873241
CC00079XX14	30000	0.08950237
CC00538XX19	157200	0.9167505
CC00461XX08	175100	0.3477022
CC00558XX14	164100	0.5747141
CC00162XX06	53600	0.5766298
CC00479XX18	141608	0.2463311
CC00428XX16	130400	0.132355
CC00328XX15	104800	0.5308384
CC00153XX05	50300	0.2962294
CC00356XX10	112901	0.4184017
CC00116XX09	38001	0.2800198
CC00736XX19	247000	0.1266822
CC00867XX18	37111	0.3194982
CC00867XX18	8930	0.2869538
CC00670XX11	197200	0.1538001
CC00295XX16	127500	0.1448969
CC00933XX18	10830	0.1437656
CC00933XX18	20530	0.27908
CC00563XX11	153900	0.1434158
CC00203XX05	69500	0.2003819
CC00936XX21	11431	0.5304783
CC00385XX15	118500	0.1804257
CC00385XX15	125700	0.2279993
CC00923XX16	48430	1.544764
CC00180XX08	59500	0.1421658
CC00186AN14	60900	0.3265684
CC00547XX20	157300	0.4042178
CC00094AN13	33500	0.1155621
CC00401XX05	123900	0.2574336
CC00979XX23	25330	0.1850157
CC00301XX04	96400	0.1936887
CC00301XX04	113001	0.3812585
CC00480XX11	141609	0.1053546
CC00450XX05	136100	2.134205
CC00853XX12	7330	0.1529536
CC00753XX11	223600	1.051757
CC00632XX14	183300	0.2460606
CC00632XX14	196000	0.6380252
CC00514XX11	151400	0.2141197
CC00671XX12	197400	0.2411569
CC00505XX10	146900	0.3433728
CC00886XX21	18030	0.2467827
CC00126XX11	43100	0.2065231
CC01038XX16	52230	0.4333271
CC01038XX16	67330	0.6457279
CC00402XX06	124300	0.3304845
CC00309BN12	99400	0.6806304
CC01096XX17	76130	0.2658163
CC00216BN10	73200	0.1332097
CC00227XX13	92100	0.9756307
CC00429XX17	130900	0.5675146
CC01014XX08	59530	0.1208178
CC00236XX14	78700	0.6150447
CC00335XX14	106300	0.1851805
CC01037XX15	77430	0.174887
CC01009XX11	39030	0.1743836
CC00397XX19	122700	0.1213374
CC00810XX10	29010	0.1674707
CC00371XX09	134700	0.223724
CC01190XX12	143030	0.125298
CC00110XX03	37000	0.2366496
CC00425XX13	129800	0.1183128
CC00512XX09	150700	0.4056596
CC01198XX20	140930	0.2022987
CC00217XX11	73700	0.3174962
CC00080XX07	30300	0.2424352
CC00091XX10	32300	0.5694652
CC00156XX08	51500	0.3006379
CC00174XX10	57200	0.1216766
CC00370XX08	142400	0.07995879
CC00421AN09	126000	0.1532792
CC01234AN14	155030	0.2317024
CC00829XX21	27411	0.592311
CC00829XX21	17610	0.08821143
CC00688XX21	205500	0.1945522
CC00688XX21	199500	0.1101424
CC00405XX09	124900	0.5004207
CC00686XX19	209100	0.1621277
CC00686XX19	198800	0.09109311
CC00281AN10	90400	0.134286
CC00518XX15	166600	0.1974002
CC00518XX15	145700	0.1938662
CC00841XX17	1730	0.7094791
CC00316XX11	101300	0.101251
CC00860XX11	7030	0.5137905
CC00166XX10	54701	0.3796479
CC00492BN15	140800	0.2017078
CC00667XX16	196800	0.3780936
CC00987XX23	66031	0.09127578
CC00070XX05	26700	0.1276408
CC00069XX12	26300	0.2075077
CC00802XX10	11210	0.3104612
CC00802XX10	1000	0.1172087
CC00056XX07	10700	0.1595686
CC00728AN19	214100	0.1146282
CC00693XX18	201000	0.8855421
CC01222XX10	149231	0.1893231
CC00388XX18	118700	0.2148996
CC01223XX11	149330	0.2282686
CC00792XX18	1800	0.1260231
CC00792XX18	244200	0.1593633
CC00986BN22	41830	0.1262283
CC00986BN22	26830	0.1542976
CC00340XX11	107902	1.00936
CC00577XX17	180400	0.2135521
CC00264AN09	89400	1.306484
CC00406XX10	129200	0.2454577
CC00406XX10	122900	0.1761886
CC00489XX20	138800	0.1411117
CC00489XX20	142900	0.08667944
CC00089XX16	32101	0.102313
CC00852XX11	28210	0.1205218
CC01116AN11	84230	0.08962292
CC01082XX11	68830	0.1759669
CC00622XX12	185600	0.1330298
CC00084XX11	31201	0.3477248
CC00492AN15	140900	0.1076937
CC00584XX16	178800	0.2194226
CC00478XX17	141601	0.5805027
CC00617XX15	188400	0.1273596
CC00617XX15	176500	0.1284938
CC00245AN15	94300	0.435173
CC00245AN15	82304	0.1698344
CC00209XX11	70400	0.204506
CC00095XX14	33501	0.2177282
CC00600XX06	175800	0.1284262
CC00600XX06	192200	0.4994369
CC00430XX10	131100	0.2095413
CC00363XX09	114900	0.3175476
CC00846XX22	26710	0.1159898
CC00192AN12	64301	0.1740668
CC00407BN11	124100	0.1013284
CC00407BN11	137200	0.09285376
CC00616XX14	184700	0.4948796
CC00804XX12	900	0.1999515
CC00908XX17	37030	0.1304328
CC01145XX16	98330	0.1901037
CC00652XX09	191600	0.2935945
CC00525XX14	150600	0.1774116
CC00525XX14	165900	0.167199
CC00251XX04	83800	0.1490617
CC00267XX12	87700	0.4695973
CC01209XX13	144830	0.1249852
CC00579XX19	173500	0.3985067
CC00731XX14	214500	0.1478832
CC01153AN07	102030	0.1330409
CC00358XX12	114400	1.468122
CC01104XX07	82830	0.1116165
CC00851XX10	42010	0.2536315
CC00136AN13	45100	0.2515041
CC00136AN13	64201	0.5492975
CC00342XX13	108300	0.6395709
CC00238BN16	80400	0.2536529
CC00177XX13	58500	0.2287724
CC00940XX17	44030	0.08970747
CC00071XX06	27000	0.1388964
CC00509XX14	148800	0.1966829
CC00115XX08	37801	0.4284344
CC00124XX09	42302	0.2190036
CC01212XX08	146030	0.1959119
CC00613XX11	181601	0.4063388
CC01191XX13	130330	0.2330427
CC00799XX25	23810	0.1234229
CC00863XX14	34810	0.6408778
CC00398XX20	123100	0.2486975
CC00675XX16	219100	0.6308782
CC00087BN14	32100	0.1196557
CC00161XX05	53100	0.4028433
CC00653XX10	191801	0.6412188
CC00098AN17	30500	0.1097161
CC00098AN17	33702	0.1732447
CC00201XX03	67600	0.2772282
CC00656XX13	217601	0.2744988
CC00847XX23	26910	1.028374
CC00560XX08	159800	0.1493515
CC00513XX10	150000	0.165584
CC00967XX19	58330	0.1699051
CC00865XX16	12330	0.2076911
CC00338BN17	107600	0.1201577
CC00838XX22	30610	0.09024034
CC00838XX22	21910	0.1887108
CC00102XX03	35200	0.1478538
CC00378XX16	120200	0.4871274
CC00516XX13	152902	0.1037251
CC00337XX16	107000	0.1567498
CC00127XX12	43200	0.2604643
CC00553XX09	159000	0.9441186
CC00702BN09	204500	0.6345171
CC01005XX07	49930	0.3824198
CC01005XX07	36930	0.1377851
CC00754AN12	223800	0.4611069
CC00432XX12	131800	0.577758
CC00409XX13	125600	0.4634991
CC00672AN13	214900	0.07800375
CC00672AN13	197601	0.1844517
CC00546XX19	173100	0.1146965
CC00783XX17	15910	0.1974328
CC00689XX22	207400	0.1711221
CC00689XX22	199800	0.6397838
CC00143BN12	47600	0.1921274
CC00118XX11	39100	0.2538634
CC00108XX09	36800	0.5849872
CC00135AN12	54400	0.5591073
CC00135AN12	44900	0.1097875
CC00065XX08	18600	0.1695377
CC00172BN08	57300	0.2658437
CC00379XX17	120400	0.1535488
CC00692XX17	200301	0.5321014
CC00666XX15	212100	0.4550685
CC00666XX15	198200	0.1811338
CC00368XX14	116600	0.4833505
CC00259XX12	85100	0.2249904
CC00629XX19	198100	0.06328259
CC00159XX11	52600	0.1164178
CC00196XX16	66100	0.1369473
CC00986AN22	26730	0.1552027
CC00986AN22	41730	0.2242971
CC00269XX14	88300	0.251402
CC00500XX05	145900	0.09987463
CC00801XX09	29510	0.1325631
CC00074XX09	28000	0.3025915
CC00087AN14	38800	0.6118183
CC00087AN14	31800	0.1659404
CC00639XX21	216800	0.2639464
CC00252XX05	84000	0.1625117
CC00350XX04	109100	0.3286161
CC00581XX13	177101	0.4526693
CC00417XX13	129000	0.163367
CC00630XX12	182500	0.635131
CC00757XX15	12010	0.6994711
CC01051XX04	83930	0.1272072
CC00588XX20	183600	0.2191052
CC00648XX22	191100	0.133233
CC00648XX22	204400	0.1846756
CC00580XX12	173700	0.1796197
CC00231XX09	77701	0.1140582
CC00955XX15	39730	0.2038593
CC00955XX15	21030	0.4089092
CC00713XX12	229000	0.08610561
CC00470XX09	139600	0.4144577
CC00540XX13	164400	0.167216
CC01200XX04	154330	0.1222746
CC00618XX16	177201	0.1800915
CC00618XX16	193600	0.1137194
CC00068XX11	20701	0.2426852
CC00101XX02	35001	0.326843
CC00258XX11	84900	0.1076777
CC00135BN12	54500	0.157166
CC00135BN12	44704	0.1093403
CC00637XX19	195700	0.5201763
CC00202XX04	67800	0.1077996
CC00186BN14	61000	0.3225415
CC00443XX15	133900	0.3253408
CC00511XX08	149000	0.2399386
CC00499XX22	145800	0.1222878
CC00723XX14	211900	0.1318973
CC00723XX14	224100	0.2007328
CC00418BN14	130300	0.06797697
CC00418BN14	125300	0.08296945
CC00815XX15	4120	0.1200704
CC00449XX21	135900	0.1303665
CC00882XX17	13030	0.13831
CC00504XX09	146800	0.3874478
CC00468XX15	139100	0.4162596
CC00298XX19	94700	0.2253447
CC00138XX15	46200	0.1371323
CC00427XX15	130100	0.2142102
CC00734XX17	216900	0.3372012
CC00414XX10	127300	0.4558955
CC00421BN09	126100	0.1090087
CC00338AN17	107700	0.08861106
CC00552XX08	159300	0.1280736
CC00238AN16	80300	0.2017898
CC00376XX14	118400	0.1157301
CC00571AN11	159101	0.2563578
CC00542XX15	165800	0.2700321
CC00597XX21	190200	0.135342
CC01004XX06	51630	0.09872067
CC00424XX12	129400	0.0845584
CC00830XX14	18910	0.3770886
CC00830XX14	30710	0.2741322
CC00740XX15	238400	0.1145293
CC00117XX10	38200	0.185891
CC00982XX18	64930	0.1742283
CC00777XX19	239102	0.746507
CC00930XX15	43930	0.1437427
CC00319XX14	117300	0.3790311
CC00272XX09	117900	0.1576743
CC00768XX18	236400	0.1310153
CC00529BN18	151200	0.2511771
CC00529BN18	170100	0.7896589
CC00485XX16	143100	0.1300972
CC00845BN21	26410	0.08460981
CC00845BN21	32110	0.1022051
CC00400XX04	123700	0.1014992
CC01218XX14	157231	0.5113812
CC01218XX14	147430	0.1204591
CC00528XX17	183200	0.4785368
CC00508XX13	148700	0.3123341
CC00416XX12	128900	0.1166869
CC00384XX14	122200	0.4019155
CC00694XX19	228100	0.4980851
CC00694XX19	201800	0.3590483
CC00642XX16	218100	0.1232642
CC00669XX18	214300	0.2452626
CC00188XX16	61800	0.1193978
CC00749XX24	2600	0.448529
CC00109XX10	36901	0.2113612
CC00764BN14	231702	0.1285376
CC00334XX13	106100	0.8975739
CC00448XX20	135800	0.1144011
CC01070XX07	86430	0.1998772
CC00990XX18	70230	0.8266858
CC00143AN12	47501	0.2985389
CC00462XX09	134100	0.2578776
CC00207XX09	88700	0.1462483
CC00060XX03	12501	0.3911854
CC00605XX11	172700	0.3114975
CC00605XX11	187700	0.1270199
CC00861XX12	20830	0.08769697
CC00549XX22	157600	0.07533678
CC00107XX08	36300	0.09374226
CC00871XX14	38810	0.1876672
CC00149XX18	49000	0.4909126
CC00845AN21	26510	0.1030124
CC00845AN21	32010	0.1167769
CC00160XX04	52700	0.4675846
CC00255XX08	84400	0.9766846
CC00121XX06	41700	0.1470125
CC00782XX16	240100	0.4071905
CC00072XX07	27600	0.09713695
CC00744XX19	221001	0.10685
CC00856XX15	15330	0.2776441
CC00924XX17	36330	0.2215048
CC01103XX06	101930	0.3526476
CC00557XX13	163400	0.1757903
CC01229XX17	155630	0.1225205
CC00418AN14	130200	0.09281402
CC00418AN14	125200	0.1784923
CC00146XX15	48400	0.4672071
CC00544XX17	169300	0.1243402
CC00454XX09	137600	0.3577525
CC00193XX13	64400	0.306193
CC00343XX14	108500	0.09818369
CC00898XX25	33330	0.1377486
CC01232BN12	152130	0.2810436
CC00714XX13	240900	0.112047
CC00223XX09	75900	0.4290148
CC00097XX16	33701	0.2099334
CC00796XX22	245100	0.2770654
CC00139XX16	49101	0.6633052
CC00099BN18	34201	0.4055923
CC00884XX19	17230	0.3134024
CC00466BN13	138300	0.2081112
CC00407AN11	124000	0.1455093
CC00407AN11	137100	0.3825906
CC01046XX16	54730	0.1038904
CC00152AN04	65700	0.5873406
CC00152AN04	49200	0.2779849
CC00634AN16	184100	0.2492061
CC00382XX12	121700	0.3780576
CC01023XX09	74030	0.1508364
CC00501XX06	146500	1.192201
CC00083XX10	30900	0.2380466
CC00672BN13	214800	0.06865856
CC00672BN13	200000	0.8693344
CC00548XX21	157400	0.5750018
CC00947XX24	43430	0.3047887
CC00178XX14	58600	0.3560455
CC00551XX07	158001	0.2007444
CC01059CN12	72230	0.221936
CC00362XX08	114500	0.1511066
CC00497XX20	144500	0.2102822
CC00858XX17	32210	0.3454441
CC00103XX04	35300	0.2034852
CC00997BN25	56430	0.1798942
CC00997BN25	33630	0.4251963
CC00562XX10	191900	0.2416494
CC00150AN02	54800	0.1165585
CC00765XX15	8210	0.5023589
CC00502XX07	146700	0.1756719
CC00410XX06	125800	0.4866458
CC00655XX12	215600	0.1798715
CC00333XX12	105800	0.1570907
CC00607XX13	179300	0.1801765
CC00145XX14	48100	0.2656155
CC00935XX20	48030	0.460552
CC00816XX16	40010	0.2725207
CC00822XX14	15710	0.2040567
CC00195XX15	65800	0.1321518
CC00664XX13	195200	0.4704262
CC00705XX12	226000	0.07633411
CC00998BN26	33930	0.1368165
CC01129XX16	101430	0.2044392
CC00433XX13	132000	0.1053911
CC00302XX05	113500	0.2068567
CC00307XX10	98800	0.1803559
CC01084XX13	69330	0.3048142
CC00587XX19	180300	0.3075201
CC01027XX13	82630	0.1249076
CC00181XX09	60000	0.1983353
CC00221XX07	75000	0.2907742
CC01042XX12	74431	1.064617
CC00445XX17	134800	0.1287406
CC00284AN13	90701	0.1324979
CC00284AN13	111400	0.1711205
CC00962XX14	57830	0.1826305
CC00771XX13	17710	0.082257
CC00702AN09	204600	0.2086015
CC00586XX18	179000	0.1506042
CC00894XX21	3020	0.2184569
CC00332XX11	105700	0.1273678
CC00313XX08	100000	0.2360743
CC01211XX07	145930	0.3748227
CC00248XX18	92700	0.1067867
CC00248XX18	83000	0.1130608
CC00939XX24	36230	0.7380689
CC00769XX19	4400	0.3231514
CC00167XX11	55600	0.1255991
CC00366XX12	116300	0.1521043
CC01006XX08	62330	0.5649046
CC01006XX08	38531	0.1468058
CC00120XX05	41600	0.1176545
CC00237XX15	79300	0.1008337
CC00132XX09	44400	0.1478548
CC00805XX13	1700	0.2135156
CC00805XX13	24210	1.733231
CC00578AN18	164900	0.1328823
CC00507XX12	148202	0.2169346
CC00403XX07	124400	0.1395386
CC00527XX16	184400	0.4199312
CC00628XX18	181800	0.2121857
CC00628XX18	193500	0.1139728
CC00364XX10	115200	0.8319681
CC00483XX14	144200	0.168825
CC00082XX09	30700	0.1734271
CC01059BN12	72330	0.3363646
CC00703XX10	206101	0.1669568
CC00954XX14	18930	0.1393291
CC00954XX14	35030	0.9509522
CC00907XX16	19230	0.34482
CC00907XX16	4230	0.2416721
CC00422XX10	127800	0.1192208
CC00484XX15	142700	0.4595226
CC00486XX17	144300	0.1284758
CC00697XX22	219701	0.4075338
CC00909XX18	43730	0.1145178
CC00291XX12	93100	0.1030558
CC00073XX08	27800	0.08953692
CC00284BN13	90801	0.1732298
CC00284BN13	111500	0.1575828
CC00204XX06	69900	0.2727926
CC01210XX06	145030	0.2206055
CC00304XX07	111600	0.1857042
CC01236XX16	155830	0.5446789
CC00182XX10	60200	0.619443
CC00349XX20	110300	0.1128021
CC00980XX16	66630	0.1528006
CC01232AN12	152530	0.09106459
CC00147XX16	48500	0.1324836
CC00058XX09	11300	0.2522718
CC00650XX07	218007	0.3681204
CC00341XX12	108000	0.1363123
CC00660XX09	215900	0.7539778
CC00938XX23	47931	0.3046021
CC00377XX15	119800	0.1241074
CC00320XX07	102300	0.297922
CC00287BN16	93900	0.1387878
CC00791XX17	27611	0.2704079
CC00515XX12	152600	0.1177741
CC00929XX22	40231	0.2125403
CC00351XX05	109500	0.1235447
CC00534XX15	155100	0.2015821
CC00526XX15	150500	0.3216364
CC00526XX15	169900	1.414164
CC00305XX08	98101	0.1075334
CC00305XX08	115700	0.09055597
CC00481XX12	141800	0.2472355
CC00798XX24	245400	0.152541
CC00956XX16	37730	0.1932798
CC00520XX09	150201	0.3466867
CC00569XX17	158300	0.1371913
CC00569XX17	170600	0.1291033
CC00529AN18	151300	0.2725604
CC00529AN18	170000	0.1031393
CC01086XX15	100430	0.1062516
CC00747XX22	238600	0.3021801
CC00747XX22	222000	0.2302353
CC00218AN12	85900	0.4030741
CC00218AN12	74801	0.2953319
CC00545XX18	170400	0.3128793
CC00347XX18	109600	0.1613337
CC00536XX17	156900	0.5469242
CC00594XX18	189800	0.1390422
CC00576XX16	178200	0.1307735
CC00576XX16	163200	0.3315905
CC00964XX16	21430	0.5040305
CC00130XX07	44001	0.2484259
CC00719XX18	210600	0.1632067
CC00473XX12	140100	0.229769
CC00303XX06	96900	0.7586282
CC00946XX23	15230	0.864441
CC00946XX23	26330	0.1863596
CC00568XX16	198900	0.4249176
CC00564XX12	154100	0.3519417
CC00399XX21	123400	0.4769124
CC00075XX10	28400	0.3152943
CC00472XX11	140000	0.4178134
CC00275XX12	93501	1.219846
CC01032XX10	77330	0.09849555
CC00415XX11	127400	0.3731687
CC00451XX06	137000	0.325691
CC00423XX11	127200	0.2236672
CC01234BN14	155230	0.132224
CC00440XX12	132200	0.3594008
CC01050XX03	82330	0.07651674
CC01011XX05	42230	0.11728
CC01011XX05	55231	0.124007
CC00458XX13	138900	0.1025546
CC00218BN12	74800	0.100633
CC00879XX22	7430	0.2317493
CC00057XX08	11002	0.1902309
CC01199XX21	141130	0.4486563
CC00469XX16	139200	0.2546487
CC00441XX13	132902	0.2357438
CC01044XX14	72531	0.1261849
CC00945AN22	13730	0.1601776
CC00788XX22	243000	0.1348836
CC01007XX09	67630	0.0927745
CC00974XX18	46931	0.218884
CC01015XX09	74130	0.13575
CC00803XX11	2700	0.1470117
CC00570XX10	158900	0.1333027
CC00891XX18	30630	0.2698228
CC00247XX17	82801	0.3497241
CC00199XX19	66700	0.5441695
CC00770XX12	238000	0.2217418
CC00770XX12	1100	0.5453546
CC00685XX18	226100	0.1033149
CC00928XX21	37430	0.2026055
CC00881XX16	20230	0.4768024
CC00578BN18	164800	0.2343359
CC00834XX18	21210	0.4780163
CC00426XX14	129900	0.176196
CC00657XX14	212200	0.9533878
CC00657XX14	193700	0.2666894
CC00133XX10	44500	0.1186116
CC00088XX15	31801	0.1814653
CC00086XX13	31500	0.3239434
CC00286XX15	91700	0.09435356
CC00431XX11	131500	0.3393481
CC00914XX15	30130	0.1056399
CC00254XX07	84300	0.6109715
CC00271XX08	100400	0.2869592
CC00271XX08	88900	0.1301776
CC00344XX15	108600	0.3178634
CC00066XX09	19200	0.1387654
CC00737XX20	244300	0.2356224
CC00530XX11	153600	0.2766153
CC00530XX11	181301	0.08589884
CC00168XX12	55700	0.3643956
CC01117XX12	84730	0.3484673
CC00840XX16	24910	0.2542421
CC00593XX17	189401	0.1761761
CC00321XX08	102700	0.2139889
CC01074XX11	63930	0.5659468
CC00754BN12	223701	0.3023083
CC00482XX13	142000	0.0962743
CC00413XX09	127100	0.2188839
CC00474XX13	140500	0.4419953
CC00583XX15	178600	0.08292549
CC00466AN13	138400	0.09943762
CC00345XX16	109000	0.2403534
CC00654XX11	192000	0.5189613
CC00113XX06	37200	0.1677785
CC00355XX09	112600	0.2447502
CC00063AN06	15102	0.3383104
CC00094BN13	33301	0.3407498
CC00184XX12	60501	0.4531214
CC01153BN07	102130	0.09410259
CC00067XX10	20200	0.5181218
CC01093BN14	75230	0.5719998
CC01208XX12	144731	0.2031
CC00268XX13	87800	0.3325239
CC00096XX15	33700	0.1293652
CC00395XX17	121300	0.07766258
CC00395XX17	129500	0.09836115
CC00647XX21	190801	0.168362
CC00111XX04	37002	0.1268498
CC00517XX14	159200	0.1235665
CC00517XX14	145000	0.09974309
CC00098BN17	33900	0.6657924
CC00185XX13	60800	0.19259
CC00150BN02	49100	0.2420609
CC00131XX08	44200	0.144955
CC00348XX19	110200	0.3148845
CC00257XX10	84700	0.3925766
CC00476XX15	141500	0.1313861
CC00078XX13	29900	0.1266217
CC00112XX05	37001	0.2350364
CC00154XX06	50700	0.1261576
CC00176XX12	57600	0.179476
CC00324XX11	111200	0.2799212
CC00843XX19	4330	0.1214839
CC00966XX18	46430	0.08519635
CC00477XX16	141600	0.3135753
CC00300XX03	96000	0.1406718
CC00789XX23	21110	0.1012164
CC00839XX23	23710	0.3198711
CC00917XX18	39130	0.4515071
CC00330XX09	128200	0.6025511
CC00949XX26	55630	0.2835444
CC00561XX09	159900	0.4621544
CC00189XX17	62301	0.1849499
CC00958XX18	40630	0.1541515
CC00357XX11	113900	0.1985736
CC00290XX11	92900	0.7059925
CC00206XX08	70100	0.1985116
CC00244XX14	81200	0.1174337
CC00475XX14	141400	0.1120597
CC00976XX20	64331	0.4270398
CC00824XX16	38310	0.5866252
CC01093AN14	75130	0.1091379
CC00232XX10	78300	0.1065277
CC00455XX10	137700	0.3655767
CC00383XX13	121800	0.295262
CC00589XX21	184000	0.1290212
CC00764AN14	231800	0.2950364
CC00911XX12	18830	0.1089285
CC00465XX12	137900	0.1095563
CC00104XX05	35800	0.2685815
CC00456XX11	138000	0.100246
CC01059AN12	72130	0.1696162
CC00336XX15	106600	0.1665457
CC00250XX03	83700	0.379138
CC00718XX17	235300	0.3750195
CC00718XX17	210400	0.3652129
CC00411XX07	126200	0.197803
CC01111XX06	100031	0.1073228
CC00874XX17	18630	0.3776967
CC00868XX19	16530	0.1047245
CC00698XX23	220400	0.4283222
CC00498XX21	144900	0.09543445
CC00106XX07	36100	0.4076449
CC00412XX08	126301	0.2148372
CC00164XX08	54000	0.3032724
CC00144XX13	47701	0.1758088
CC00595XX19	189900	0.1912232
CC00389XX19	119100	0.5514581
CC00389XX19	133800	0.1641687
CC00897XX24	32830	0.07413143
CC00119XX12	39400	0.1017881
CC00179XX15	58800	0.3006224
CC00219XX13	86600	0.2777983
CC00293BN14	97500	0.1720531
CC00105XX06	35801	0.2951673
CC00270XX07	88600	0.1769384
CC01047XX17	81830	0.08995292
CC00919XX20	7830	0.1791622
CC00919XX20	23630	0.5861404
CC00114XX07	37100	0.1783085
CC00453XX08	136600	0.2806229
CC00354XX08	112100	0.1719556
CC00467XX14	139000	0.09102929
CC00200XX02	67204	0.232077
CC00620XX10	210900	0.1418406
CC00245BN15	82600	0.11086
CC00245BN15	94400	0.2387535
CC00353XX07	111000	0.1773103
CC00381XX11	121600	0.4232489
CC00572BN12	161400	0.1399212
CC00260XX05	85300	0.1836816
CC00085XX12	31400	0.1314637
CC00233XX11	77800	0.1073618
CC00818XX18	4020	0.3548161
CC00627XX17	180600	0.09815626
CC00585XX17	178900	0.2940491
CC00100XX01	35000	0.1131332
CC00596XX20	190100	0.2989071
CC00582XX14	178300	0.0974982
CC00171XX07	56300	0.4200376
CC00590XX14	187000	0.4846561
CC01025XX11	50230	1.681583
CC01025XX11	61330	0.1436061
CC01176XX14	132530	0.3344935
CC00216AN10	73100	0.1026071
CC01205XX09	142730	0.2493678
CC01205XX09	150530	0.2723166
CC00408XX12	125500	0.1629672
CC00766XX16	4200	0.5179821
CC00687XX20	199000	0.5495464
CC00063BN06	15104	0.2685787
CC00457XX12	138601	0.1617561
CC00076XX11	28700	0.2839481
CC00695XX20	202600	0.122779
CC00760XX10	229500	0.3728918
CC00205XX07	70000	0.1419794
CC00735XX18	222201	0.2006743
CC00129AN14	43500	0.2664069
CC00265XX10	86901	0.2897438
CC00404XX08	124500	0.4724848
CC00566XX14	164500	0.7257871
CC00197XX17	66500	0.1463666
CC00434AN14	127700	0.2491167
CC00447XX19	135600	0.1235257
CC01020XX06	72930	0.2519142
CC01195XX17	152230	0.1087373
CC00172AN08	56901	0.1462873
CC00649XX23	191201	0.1805127
CC00194XX14	65401	0.4083206
CC01055XX08	77830	0.1090612
CC00361XX07	111700	0.08849786
CC00361XX07	120500	0.1471963
CC01029XX15	84830	0.2447291
CC00064XX07	18303	0.4183635
CC00281BN10	90500	0.1461265
