## Supplementary material for "Temporal Complexity of the BOLD-Signal In Preterm Versus Term Infants": All supplementary data: new_Hvalues.csv

Subject	Session	HinGM	HinWM	HinVent
CC00056XX07	10700	0.451894	0.465725	0.477097
CC00057XX08	11002	0.522347	0.489461	0.519472
CC00058XX09	11300	0.505970	0.475497	0.489632
CC00060XX03	12501	0.544435	0.473902	0.513126
CC00063AN06	15102	0.417525	0.406773	0.431017
CC00063BN06	15104	0.498852	0.478989	0.515797
CC00064XX07	18303	0.477295	0.403543	0.451857
CC00065XX08	18600	0.574396	0.493360	0.476864
CC00066XX09	19200	0.642444	0.531282	0.480216
CC00067XX10	20200	0.579114	0.490137	0.506610
CC00068XX11	20701	0.575044	0.479842	0.502031
CC00069XX12	26300	0.564629	0.468952	0.491360
CC00070XX05	26700	0.511802	0.466912	0.446695
CC00071XX06	27000	0.554258	0.474721	0.505125
CC00072XX07	27600	0.594126	0.482441	0.486147
CC00073XX08	27800	0.635630	0.530740	0.538320
CC00074XX09	28000	0.501650	0.451631	0.425694
CC00075XX10	28400	0.493800	0.418419	0.474916
CC00076XX11	28700	0.559327	0.443565	0.430568
CC00078XX13	29900	0.596152	0.507822	0.538430
CC00079XX14	30000	0.700063	0.547237	0.495315
CC00080XX07	30300	0.465103	0.417050	0.358089
CC00098AN17	30500	0.555130	0.493307	0.472954
CC00098AN17	33702	0.534050	0.480921	0.502058
CC00082XX09	30700	0.658642	0.533789	0.546697
CC00083XX10	30900	0.796219	0.556668	0.566427
CC00084XX11	31201	0.631071	0.505027	0.469578
CC00085XX12	31400	0.735654	0.581980	0.559332
CC00086XX13	31500	0.566805	0.469817	0.510757
CC00087AN14	31800	0.464897	0.440797	0.428773
CC00087AN14	38800	0.495729	0.431556	0.423481
CC00087BN14	32100	0.535875	0.497768	0.495213
CC00088XX15	31801	0.675697	0.511600	0.491267
CC00089XX16	32101	0.504141	0.501062	0.484460
CC00091XX10	32300	0.590071	0.457538	0.431233
CC00094AN13	33500	0.514373	0.470310	0.457204
CC00094BN13	33301	0.432415	0.423107	0.414886
CC00095XX14	33501	0.605989	0.523650	0.489120
CC00096XX15	33700	0.768408	0.572702	0.553276
CC00097XX16	33701	0.637883	0.532534	0.543999
CC00098BN17	33900	0.427673	0.375889	0.363293
CC00099AN18	34200	0.399218	0.362568	0.386949
CC00099BN18	34201	0.422648	0.393356	0.431605
CC00101XX02	35001	0.547106	0.477504	0.435792
CC00102XX03	35200	0.563498	0.500064	0.448248
CC00103XX04	35300	0.497399	0.426906	0.412442
CC00104XX05	35800	0.619322	0.532612	0.469734
CC00105XX06	35801	0.482082	0.450194	0.479159
CC00106XX07	36100	0.743200	0.549909	0.505308
CC00107XX08	36300	0.547117	0.493171	0.549477
CC00108XX09	36800	0.419366	0.349878	0.353558
CC00109XX10	36901	0.575039	0.531727	0.521073
CC00110XX03	37000	0.518128	0.431014	0.434011
CC00111XX04	37002	0.634534	0.485260	0.484470
CC00112XX05	37001	0.565179	0.493830	0.462572
CC00113XX06	37200	0.674446	0.529005	0.454044
CC00114XX07	37100	0.663788	0.504293	0.477190
CC00115XX08	37801	0.516478	0.432553	0.412138
CC00116XX09	38001	0.532981	0.466628	0.490507
CC00117XX10	38200	0.644727	0.511136	0.544498
CC00118XX11	39100	0.701024	0.534339	0.515179
CC00119XX12	39400	0.552393	0.507454	0.532443
CC00120XX05	41600	0.550252	0.498381	0.548884
CC00121XX06	41700	0.536450	0.485011	0.504318
CC00122XX07	42000	0.532036	0.501771	0.507011
CC00124XX09	42302	0.373415	0.358948	0.363596
CC00126XX11	43100	0.548047	0.493923	0.460695
CC00127XX12	43200	0.579358	0.457106	0.471911
CC00129AN14	43500	0.451194	0.407511	0.476486
CC00129BN14	43701	0.432353	0.398479	0.440198
CC00130XX07	44001	0.566798	0.494552	0.521992
CC00131XX08	44200	0.664086	0.550454	0.522529
CC00132XX09	44400	0.590977	0.505207	0.510623
CC00133XX10	44500	0.504918	0.467075	0.511622
CC00134XX11	44600	0.418174	0.330822	0.323090
CC00135AN12	44900	0.502620	0.489393	0.465395
CC00135AN12	54400	0.312685	0.226018	0.242865
CC00135BN12	44704	0.495354	0.495798	0.511003
CC00135BN12	54500	0.594559	0.470414	0.456721
CC00136AN13	45100	0.430853	0.405722	0.435163
CC00136AN13	64201	0.359966	0.307103	0.305661
CC00136BN13	45000	0.380663	0.380385	0.383141
CC00136BN13	64300	0.523070	0.475222	0.444916
CC00138XX15	46200	0.755485	0.550451	0.545836
CC00139XX16	49101	0.367252	0.317654	0.346045
CC00143AN12	47501	0.518037	0.478266	0.463852
CC00143BN12	47600	0.576404	0.484362	0.500103
CC00144XX13	47701	0.645393	0.544879	0.517964
CC00145XX14	48100	0.468739	0.381681	0.401286
CC00146XX15	48400	0.593630	0.518109	0.496319
CC00147XX16	48500	0.448176	0.412741	0.401535
CC00149XX18	49000	0.585698	0.483137	0.447305
CC00150AN02	54800	0.562212	0.483196	0.509584
CC00150BN02	49100	0.511831	0.489992	0.516355
CC00152AN04	49200	0.355394	0.342703	0.350463
CC00152AN04	65700	0.477681	0.424096	0.445518
CC00153XX05	50300	0.408312	0.367319	0.375325
CC00154XX06	50700	0.493461	0.468950	0.484873
CC00155XX07	51300	0.625371	0.482503	0.464360
CC00156XX08	51500	0.592446	0.470561	0.457518
CC00157XX09	51900	0.620511	0.498015	0.480342
CC00158XX10	52200	0.530495	0.495105	0.496873
CC00159XX11	52600	0.697985	0.554494	0.536664
CC00160XX04	52700	0.494167	0.394954	0.348534
CC00161XX05	53100	0.419379	0.392470	0.393499
CC00162XX06	53600	0.469344	0.427221	0.415051
CC00163XX07	53701	0.487938	0.415635	0.431072
CC00164XX08	54000	0.541781	0.468688	0.446654
CC00165XX09	54600	0.597496	0.483143	0.465064
CC00166XX10	54701	0.456243	0.470188	0.433649
CC00167XX11	55600	0.631448	0.520323	0.501870
CC00168XX12	55700	0.532980	0.443127	0.466919
CC00169XX13	55500	0.382429	0.375818	0.384766
CC00170XX06	56100	0.536288	0.509185	0.484311
CC00171XX07	56300	0.490766	0.410140	0.375964
CC00172AN08	56901	0.514601	0.467476	0.477603
CC00172BN08	57300	0.446064	0.406381	0.444130
CC00174XX10	57200	0.652423	0.508197	0.516575
CC00176XX12	57600	0.639026	0.533898	0.535529
CC00177XX13	58500	0.442511	0.407024	0.387514
CC00178XX14	58600	0.620292	0.454512	0.417724
CC00179XX15	58800	0.596878	0.485518	0.440981
CC00180XX08	59500	0.690648	0.541382	0.509653
CC00181XX09	60000	0.475803	0.428441	0.421992
CC00182XX10	60200	0.376675	0.351989	0.339910
CC00183XX11	60300	0.535189	0.454466	0.442182
CC00184XX12	60501	0.512093	0.430014	0.433150
CC00185XX13	60800	0.604600	0.496904	0.568380
CC00186AN14	60900	0.438061	0.398533	0.377039
CC00186BN14	61000	0.527525	0.435262	0.457362
CC00187XX15	61500	0.597403	0.493671	0.495065
CC00188XX16	61800	0.587632	0.514139	0.500359
CC00189XX17	62301	0.657722	0.539186	0.474148
CC00191XX11	65200	0.286102	0.280539	0.274164
CC00191XX11	79600	0.460088	0.404172	0.402686
CC00192AN12	64301	0.491127	0.474070	0.427503
CC00193XX13	64400	0.719677	0.567535	0.523418
CC00194XX14	65401	0.540184	0.466703	0.449191
CC00195XX15	65800	0.710911	0.561876	0.561453
CC00196XX16	66100	0.600648	0.528513	0.543319
CC00197XX17	66500	0.664556	0.555911	0.595293
CC00198XX18	66600	0.497225	0.410078	0.384175
CC00199XX19	66700	0.637569	0.482272	0.417702
CC00200XX02	67204	0.513150	0.477013	0.454976
CC00201XX03	67600	0.693779	0.535566	0.533159
CC00202XX04	67800	0.528851	0.501578	0.500146
CC00203XX05	69500	0.660528	0.522153	0.485575
CC00204XX06	69900	0.547429	0.480474	0.478185
CC00205XX07	70000	0.584431	0.492591	0.502113
CC00206XX08	70100	0.603260	0.523049	0.548035
CC00207XX09	88700	0.600943	0.512874	0.523071
CC00209XX11	70400	0.632961	0.522210	0.500338
CC00216AN10	73100	0.502628	0.467364	0.456698
CC00216BN10	73200	0.533585	0.490155	0.466253
CC00217XX11	73700	0.435071	0.366248	0.346894
CC00218AN12	74801	0.340804	0.307969	0.325844
CC00218AN12	85900	0.555417	0.479575	0.481068
CC00218BN12	74800	0.498830	0.459911	0.442218
CC00219XX13	86600	0.518843	0.427499	0.417400
CC00221XX07	75000	0.659697	0.530025	0.522951
CC00223XX09	75900	0.507946	0.424981	0.437454
CC00227XX13	92100	0.454385	0.404787	0.410044
CC00231XX09	77701	0.519938	0.485711	0.485366
CC00232XX10	78300	0.734896	0.564068	0.528020
CC00233XX11	77800	0.652680	0.523192	0.526921
CC00236XX14	78700	0.410066	0.364845	0.374326
CC00237XX15	79300	0.505706	0.487074	0.504509
CC00238AN16	80300	0.436392	0.422437	0.406501
CC00238BN16	80400	0.444355	0.417119	0.418929
CC00244XX14	81200	0.503340	0.451922	0.421597
CC00245AN15	82304	0.424615	0.398378	0.408707
CC00245AN15	94300	0.584597	0.485557	0.476530
CC00245BN15	82600	0.450591	0.423471	0.404619
CC00245BN15	94400	0.549857	0.413820	0.458823
CC00247XX17	82801	0.457692	0.404460	0.397503
CC00248XX18	83000	0.424426	0.421235	0.412503
CC00248XX18	92700	0.464706	0.425133	0.436579
CC00250XX03	83700	0.564094	0.442525	0.422158
CC00251XX04	83800	0.704616	0.566372	0.538060
CC00252XX05	84000	0.516734	0.456927	0.478228
CC00254XX07	84300	0.454725	0.424097	0.431878
CC00255XX08	84400	0.667294	0.524309	0.506829
CC00257XX10	84700	0.460552	0.434575	0.458859
CC00258XX11	84900	0.633144	0.546469	0.545853
CC00259XX12	85100	0.454434	0.428644	0.444099
CC00260XX05	85300	0.436208	0.410307	0.423824
CC00261XX06	85600	0.471208	0.449555	0.445851
CC00264AN09	89400	0.463511	0.397305	0.404939
CC00265XX10	86901	0.565495	0.482172	0.491497
CC00267XX12	87700	0.482204	0.425705	0.425430
CC00268XX13	87800	0.503232	0.453191	0.480461
CC00269XX14	88300	0.554768	0.499338	0.478771
CC00270XX07	88600	0.618214	0.543822	0.516734
CC00271XX08	88900	0.502166	0.465507	0.278303
CC00271XX08	100400	0.453607	0.398219	0.413221
CC00272XX09	117900	0.511030	0.469494	0.488214
CC00275XX12	93501	0.597767	0.594998	0.621066
CC00281AN10	90400	0.495892	0.470393	0.455696
CC00281BN10	90500	0.537800	0.493597	0.458664
CC00284AN13	90701	0.478225	0.461534	0.490121
CC00284AN13	111400	0.588562	0.445504	0.416548
CC00284BN13	90801	0.461885	0.424629	0.439684
CC00284BN13	111500	0.593035	0.477784	0.497625
CC00286XX15	91700	0.622001	0.536940	0.528172
CC00287AN16	91800	0.386238	0.368322	0.324587
CC00287BN16	93900	0.503036	0.453799	0.447386
CC00289XX18	119700	0.526378	0.500939	0.484683
CC00290XX11	92900	0.402443	0.393680	0.384748
CC00291XX12	93100	0.557228	0.515353	0.534833
CC00293AN14	97401	0.508283	0.523368	0.516532
CC00293BN14	97500	0.451493	0.441692	0.422257
CC00295XX16	127500	0.645898	0.517088	0.481183
CC00298XX19	94700	0.679249	0.539544	0.472041
CC00299XX20	94900	0.569260	0.469974	0.420442
CC00300XX03	96000	0.796467	0.569253	0.616925
CC00301XX04	96400	0.337044	0.328107	0.345711
CC00301XX04	113001	0.446760	0.385517	0.392304
CC00302XX05	113500	0.618161	0.502548	0.517063
CC00303XX06	96900	0.438756	0.397490	0.409494
CC00304XX07	111600	0.548263	0.498332	0.542251
CC00305XX08	98101	0.458260	0.448486	0.442489
CC00305XX08	115700	0.538085	0.440132	0.448639
CC00306XX09	98700	0.595862	0.492198	0.493214
CC00307XX10	98800	0.624890	0.516623	0.527583
CC00308XX11	98900	0.613910	0.499360	0.464281
CC00309BN12	99400	0.431061	0.384890	0.387000
CC00313XX08	100000	0.484553	0.410382	0.464313
CC00314XX09	100101	0.616315	0.495783	0.462394
CC00316XX11	101300	0.632912	0.505342	0.542740
CC00319XX14	117300	0.630038	0.504238	0.511519
CC00320XX07	102300	0.606994	0.482607	0.480800
CC00321XX08	102700	0.585430	0.478855	0.454602
CC00324XX11	111200	0.640588	0.520657	0.477833
CC00326XX13	104100	0.393717	0.389511	0.404569
CC00326XX13	118800	0.497494	0.441036	0.439216
CC00328XX15	104800	0.563874	0.480321	0.457939
CC00330XX09	128200	0.316005	0.250751	0.219142
CC00332XX11	105700	0.652741	0.543177	0.451665
CC00333XX12	105800	0.487882	0.461313	0.481558
CC00334XX13	106100	0.448056	0.430184	0.455592
CC00335XX14	106300	0.606556	0.480468	0.485299
CC00336XX15	106600	0.589165	0.494913	0.477195
CC00337XX16	107000	0.507331	0.455830	0.462515
CC00338AN17	107700	0.509989	0.487816	0.482144
CC00338BN17	107600	0.502117	0.455140	0.509816
CC00339XX18	107200	0.655649	0.516158	0.497537
CC00340XX11	107902	0.560882	0.502473	0.518711
CC00341XX12	108000	0.644199	0.523128	0.553402
CC00342XX13	108300	0.373662	0.339800	0.336372
CC00343XX14	108500	0.576148	0.474165	0.479147
CC00344XX15	108600	0.585650	0.494070	0.505108
CC00345XX16	109000	0.497227	0.471024	0.419354
CC00347XX18	109600	0.644111	0.517196	0.531443
CC00348XX19	110200	0.643677	0.524662	0.505517
CC00349XX20	110300	0.613174	0.490163	0.466459
CC00350XX04	109100	0.402401	0.381400	0.402639
CC00351XX05	109500	0.417512	0.401648	0.426274
CC00352XX06	110700	0.584471	0.492954	0.496310
CC00353XX07	111000	0.598781	0.473304	0.469357
CC00354XX08	112100	0.567346	0.494431	0.483096
CC00355XX09	112600	0.514621	0.455243	0.490744
CC00356XX10	112901	0.546410	0.496517	0.459066
CC00357XX11	113900	0.573876	0.491810	0.469084
CC00358XX12	114400	0.453631	0.440263	0.490754
CC00361XX07	111700	0.473651	0.478406	0.501958
CC00361XX07	120500	0.541254	0.494646	0.501778
CC00362XX08	114500	0.610098	0.527157	0.531069
CC00363XX09	114900	0.428588	0.393114	0.395743
CC00364XX10	115200	0.602314	0.545124	0.509539
CC00366XX12	116300	0.606184	0.511995	0.518600
CC00367XX13	116000	0.700291	0.568327	0.503691
CC00368XX14	116600	0.465382	0.383085	0.352235
CC00370XX08	142400	0.636183	0.535041	0.562352
CC00371XX09	134700	0.599219	0.527928	0.498393
CC00376XX14	118400	0.655938	0.538256	0.533903
CC00377XX15	119800	0.501129	0.463326	0.507083
CC00378XX16	120200	0.487690	0.449319	0.452655
CC00379XX17	120400	0.598905	0.503050	0.524325
CC00380XX10	121200	0.696193	0.568784	0.568490
CC00381XX11	121600	0.575784	0.500671	0.516055
CC00382XX12	121700	0.510724	0.470610	0.450018
CC00383XX13	121800	0.403110	0.386380	0.377997
CC00384XX14	122200	0.546260	0.459105	0.428473
CC00385XX15	118500	0.507179	0.475395	0.439754
CC00385XX15	125700	0.556542	0.456384	0.429360
CC00388XX18	118700	0.622438	0.497041	0.489177
CC00389XX19	119100	0.290981	0.284542	0.281577
CC00389XX19	133800	0.503502	0.473204	0.497182
CC00395XX17	121300	0.453778	0.456591	0.444483
CC00395XX17	129500	0.473301	0.437307	0.426966
CC00397XX19	122700	0.757089	0.561700	0.553750
CC00398XX20	123100	0.503161	0.464421	0.471796
CC00399XX21	123400	0.468657	0.447087	0.401884
CC00400XX04	123700	0.583495	0.538844	0.535128
CC00401XX05	123900	0.465355	0.448996	0.480120
CC00402XX06	124300	0.499058	0.428788	0.401130
CC00403XX07	124400	0.535584	0.480412	0.456268
CC00404XX08	124500	0.495686	0.477719	0.448446
CC00405XX09	124900	0.536851	0.461024	0.476537
CC00406XX10	122900	0.486294	0.466631	0.464687
CC00406XX10	129200	0.483076	0.427807	0.410640
CC00407AN11	124000	0.485871	0.488315	0.498401
CC00407AN11	137100	0.510510	0.449358	0.497250
CC00407BN11	124100	0.472185	0.448253	0.471547
CC00407BN11	137200	0.631797	0.530163	0.536083
CC00408XX12	125500	0.560817	0.451429	0.445097
CC00409XX13	125600	0.654832	0.518286	0.447294
CC00410XX06	125800	0.548935	0.478340	0.475087
CC00411XX07	126200	0.537881	0.483868	0.453887
CC00412XX08	126301	0.552438	0.504614	0.513129
CC00413XX09	127100	0.510506	0.481715	0.507853
CC00414XX10	127300	0.494403	0.464536	0.461767
CC00415XX11	127400	0.402269	0.380495	0.369633
CC00416XX12	128900	0.585050	0.515086	0.526834
CC00417XX13	129000	0.611657	0.513074	0.493134
CC00418AN14	125200	0.499953	0.444728	0.454480
CC00418AN14	130200	0.524487	0.476150	0.472944
CC00418BN14	125300	0.529055	0.485247	0.504964
CC00418BN14	130300	0.550127	0.472475	0.477060
CC00421AN09	126000	0.535095	0.480165	0.495308
CC00421BN09	126100	0.580484	0.497818	0.463887
CC00422XX10	127800	0.509445	0.500413	0.528535
CC00423XX11	127200	0.418723	0.422364	0.454539
CC00424XX12	129400	0.684212	0.551395	0.559909
CC00425XX13	129800	0.717004	0.563559	0.557492
CC00426XX14	129900	0.544518	0.487557	0.472772
CC00427XX15	130100	0.582377	0.492714	0.507773
CC00428XX16	130400	0.598149	0.508759	0.515108
CC00429XX17	130900	0.510746	0.449423	0.462521
CC00430XX10	131100	0.503448	0.450342	0.451830
CC00431XX11	131500	0.489417	0.440723	0.447223
CC00432XX12	131800	0.506903	0.472704	0.445385
CC00433XX13	132000	0.733713	0.561249	0.573102
CC00434AN14	127700	0.564662	0.455076	0.407983
CC00438XX18	156800	0.605043	0.519354	0.543910
CC00440XX12	132200	0.477773	0.380275	0.464386
CC00441XX13	132902	0.554271	0.473581	0.453201
CC00442XX14	133300	0.483635	0.429119	0.396732
CC00443XX15	133900	0.563238	0.490071	0.479584
CC00444XX16	135101	0.593711	0.522026	0.541492
CC00445XX17	134800	0.520184	0.503385	0.468472
CC00446XX18	135200	0.656439	0.556611	0.558381
CC00447XX19	135600	0.663497	0.540563	0.553573
CC00448XX20	135800	0.640188	0.531027	0.554939
CC00449XX21	135900	0.537725	0.471952	0.483191
CC00450XX05	136100	0.444797	0.435814	0.452222
CC00451XX06	137000	0.579436	0.453354	0.453319
CC00453XX08	136600	0.597525	0.511881	0.482492
CC00454XX09	137600	0.598657	0.500541	0.479162
CC00455XX10	137700	0.437795	0.406725	0.422665
CC00456XX11	138000	0.664904	0.543403	0.521840
CC00457XX12	138601	0.529511	0.493693	0.523322
CC00458XX13	138900	0.620484	0.528179	0.566190
CC00461XX08	175100	0.526865	0.438173	0.425728
CC00462XX09	134100	0.567179	0.468244	0.481607
CC00465XX12	137900	0.513719	0.467165	0.462771
CC00466AN13	138400	0.510921	0.464968	0.470334
CC00466BN13	138300	0.441628	0.415684	0.430873
CC00467XX14	139000	0.657266	0.534583	0.490533
CC00468XX15	139100	0.382055	0.324023	0.324920
CC00469XX16	139200	0.642684	0.510651	0.504963
CC00470XX09	139600	0.466257	0.434433	0.396004
CC00472XX11	140000	0.531579	0.458830	0.434620
CC00473XX12	140100	0.543976	0.476350	0.446032
CC00474XX13	140500	0.626826	0.511068	0.427614
CC00475XX14	141400	0.828668	0.594883	0.588219
CC00476XX15	141500	0.636512	0.515921	0.519471
CC00477XX16	141600	0.541116	0.498877	0.421943
CC00478XX17	141601	0.433671	0.389387	0.387368
CC00479XX18	141608	0.527652	0.467336	0.442130
CC00480XX11	141609	0.633107	0.528379	0.476005
CC00481XX12	141800	0.555023	0.461829	0.454436
CC00482XX13	142000	0.586207	0.489871	0.500274
CC00483XX14	144200	0.601542	0.495283	0.483237
CC00484XX15	142700	0.550182	0.471792	0.498092
CC00485XX16	143100	0.646016	0.533081	0.498241
CC00486XX17	144300	0.639681	0.527304	0.526161
CC00489XX20	138800	0.510284	0.488703	0.493228
CC00489XX20	142900	0.574120	0.499745	0.485981
CC00492AN15	140900	0.503188	0.482983	0.484037
CC00492BN15	140800	0.438540	0.437276	0.469716
CC00497XX20	144500	0.595579	0.481486	0.450837
CC00498XX21	144900	0.556080	0.508546	0.494957
CC00499XX22	145800	0.615418	0.522768	0.533490
CC00500XX05	145900	0.680510	0.547336	0.556912
CC00501XX06	146500	0.413730	0.404961	0.382570
CC00502XX07	146700	0.733710	0.609753	0.543300
CC00504XX09	146800	0.469984	0.435053	0.411453
CC00505XX10	146900	0.596139	0.472918	0.468612
CC00506XX11	147600	0.502357	0.456772	0.437290
CC00507XX12	148202	0.527600	0.464786	0.447880
CC00508XX13	148700	0.624765	0.499678	0.496622
CC00509XX14	148800	0.604696	0.506753	0.466776
CC00511XX08	149000	0.783509	0.586528	0.553573
CC00512XX09	150700	0.520690	0.477542	0.470633
CC00513XX10	150000	0.525669	0.474581	0.471663
CC00514XX11	151400	0.647843	0.525961	0.516585
CC00515XX12	152600	0.590911	0.500002	0.498552
CC00516XX13	152902	0.568583	0.502420	0.530065
CC00517XX14	145000	0.482442	0.431984	0.460301
CC00517XX14	159200	0.620092	0.535660	0.539758
CC00518XX15	145700	0.288524	0.286309	0.291372
CC00518XX15	166600	0.628502	0.550543	0.520750
CC00520XX09	150201	0.505585	0.430194	0.468589
CC00525XX14	150600	0.429543	0.435401	0.450052
CC00525XX14	165900	0.432368	0.322696	0.285686
CC00526XX15	150500	0.401931	0.390477	0.398809
CC00526XX15	169900	0.552251	0.498407	0.472368
CC00527XX16	184400	0.518901	0.465213	0.475479
CC00528XX17	183200	0.510610	0.443070	0.467526
CC00529AN18	151300	0.353308	0.344102	0.328868
CC00529AN18	170000	0.712809	0.578765	0.567785
CC00529BN18	151200	0.400061	0.398250	0.409836
CC00529BN18	170100	0.620595	0.506863	0.473557
CC00530XX11	153600	0.403241	0.418971	0.418198
CC00530XX11	181301	0.622044	0.492553	0.474642
CC00532XX13	154200	0.611312	0.515842	0.524843
CC00534XX15	155100	0.494333	0.453444	0.483842
CC00535XX16	155600	0.681230	0.539604	0.532557
CC00536XX17	156900	0.637036	0.516813	0.512818
CC00537XX18	157100	0.528149	0.464566	0.468862
CC00538XX19	157200	0.577284	0.496821	0.452820
CC00540XX13	164400	0.524586	0.499828	0.501515
CC00541XX14	165500	0.511985	0.421783	0.392571
CC00542XX15	165800	0.433247	0.358954	0.383618
CC00544XX17	169300	0.617334	0.527821	0.607347
CC00545XX18	170400	0.641734	0.516319	0.498581
CC00546XX19	173100	0.628775	0.491234	0.501754
CC00547XX20	157300	0.631409	0.489205	0.480423
CC00548XX21	157400	0.508997	0.436170	0.393252
CC00549XX22	157600	0.843487	0.600812	0.576249
CC00550XX06	157800	0.588092	0.486636	0.496055
CC00551XX07	158001	0.724568	0.543979	0.519377
CC00552XX08	159300	0.698816	0.532612	0.490655
CC00553XX09	159000	0.532224	0.487156	0.480074
CC00554XX10	160200	0.627957	0.531339	0.465172
CC00556XX12	162902	0.443274	0.404038	0.394837
CC00557XX13	163400	0.629758	0.514125	0.493992
CC00558XX14	164100	0.508232	0.407717	0.368743
CC00560XX08	159800	0.667088	0.534702	0.502710
CC00561XX09	159900	0.518990	0.445786	0.426294
CC00562XX10	191900	0.502375	0.446734	0.454456
CC00563XX11	153900	0.502185	0.490407	0.475514
CC00564XX12	154100	0.483463	0.442384	0.438069
CC00566XX14	164500	0.502962	0.430924	0.429026
CC00568XX16	198900	0.456838	0.354822	0.361702
CC00569XX17	158300	0.519217	0.479273	0.519754
CC00569XX17	170600	0.659217	0.520544	0.491513
CC00570XX10	158900	0.471726	0.443198	0.433845
CC00571AN11	159101	0.476383	0.451472	0.455745
CC00572BN12	161400	0.661846	0.529879	0.518702
CC00572CN12	161200	0.445730	0.404738	0.384757
CC00576XX16	163200	0.429286	0.421100	0.442206
CC00576XX16	178200	0.537495	0.464901	0.478945
CC00577XX17	180400	0.540442	0.494343	0.481967
CC00578AN18	164900	0.400736	0.369760	0.390396
CC00578BN18	164800	0.418794	0.421132	0.435673
CC00580XX12	173700	0.658859	0.511602	0.510504
CC00581XX13	177101	0.532970	0.456280	0.412434
CC00582XX14	178300	0.577860	0.496245	0.528299
CC00583XX15	178600	0.641375	0.574488	0.598235
CC00584XX16	178800	0.938227	0.658488	0.562537
CC00585XX17	178900	0.503192	0.450866	0.439215
CC00586XX18	179000	0.659386	0.517802	0.463709
CC00587XX19	180300	0.489673	0.444311	0.434712
CC00588XX20	183600	0.344397	0.330505	0.335790
CC00589XX21	184000	0.652427	0.511111	0.532766
CC00590XX14	187000	0.511665	0.467480	0.412089
CC00592XX16	188800	0.623233	0.523986	0.539951
CC00593XX17	189401	0.599619	0.507781	0.509536
CC00594XX18	189800	0.692875	0.528549	0.558111
CC00595XX19	189900	0.593361	0.494908	0.485148
CC00596XX20	190100	0.516186	0.463495	0.438649
CC00597XX21	190200	0.645398	0.525633	0.498488
CC00598XX22	190300	0.558692	0.462317	0.488609
CC00600XX06	175800	0.480204	0.453466	0.478033
CC00600XX06	192200	0.473372	0.414796	0.400680
CC00607XX13	179300	0.555439	0.451470	0.467489
CC00613XX11	181601	0.409913	0.364337	0.351124
CC00616XX14	184700	0.360189	0.326476	0.286814
CC00617XX15	188400	0.562508	0.497147	0.498275
CC00618XX16	177201	0.412650	0.429728	0.429653
CC00618XX16	193600	0.608953	0.485706	0.480421
CC00620XX10	210900	0.642333	0.538549	0.511830
CC00621XX11	177900	0.387178	0.380831	0.372960
CC00621XX11	195900	0.699651	0.515787	0.493792
CC00622XX12	185600	0.565653	0.496617	0.463256
CC00627XX17	180600	0.538790	0.501600	0.440198
CC00628XX18	181800	0.350031	0.351003	0.384933
CC00628XX18	193500	0.490236	0.395468	0.414060
CC00629XX19	198100	0.530820	0.469793	0.457818
CC00630XX12	182500	0.571638	0.490512	0.459010
CC00632XX14	183300	0.465759	0.466033	0.502323
CC00632XX14	196000	0.375028	0.288706	0.290118
CC00634AN16	184100	0.296454	0.298617	0.285934
CC00637XX19	195700	0.467329	0.416105	0.423919
CC00639XX21	216800	0.526844	0.445872	0.433146
CC00642XX16	218100	0.614141	0.529227	0.545657
CC00647XX21	190801	0.537780	0.470729	0.453321
CC00648XX22	191100	0.490015	0.480817	0.481987
CC00648XX22	204400	0.563483	0.485067	0.487307
CC00649XX23	191201	0.651974	0.531244	0.493921
CC00650XX07	218007	0.475418	0.449260	0.428062
CC00652XX09	191600	0.588836	0.487296	0.467585
CC00653XX10	191801	0.569392	0.458977	0.429930
CC00654XX11	192000	0.526171	0.423555	0.425032
CC00655XX12	215600	0.616727	0.511368	0.525536
CC00656XX13	217601	0.571221	0.480460	0.482255
CC00657XX14	193700	0.386449	0.387168	0.412511
CC00657XX14	212200	0.483843	0.468624	0.463512
CC00660XX09	215900	0.469437	0.416387	0.399347
CC00661XX10	195801	0.393370	0.394173	0.427605
CC00661XX10	209600	0.591795	0.482860	0.454294
CC00663XX12	195000	0.582872	0.512482	0.549871
CC00664XX13	195200	0.425129	0.359325	0.326543
CC00666XX15	198200	0.307012	0.316620	0.331210
CC00666XX15	212100	0.343353	0.305064	0.302603
CC00667XX16	196800	0.527462	0.468125	0.453432
CC00668XX17	220700	0.736727	0.581382	0.537739
CC00669XX18	214300	0.481307	0.406760	0.424013
CC00670XX11	197200	0.507157	0.454280	0.474406
CC00671XX12	197400	0.662085	0.489168	0.480261
CC00672AN13	197601	0.338414	0.336006	0.359065
CC00672AN13	214900	0.524427	0.489561	0.474581
CC00672BN13	200000	0.357426	0.357987	0.318679
CC00672BN13	214800	0.558636	0.471505	0.457324
CC00675XX16	219100	0.491101	0.476595	0.483367
CC00685XX18	226100	0.721498	0.565568	0.510994
CC00686XX19	198800	0.451703	0.436011	0.476835
CC00686XX19	209100	0.535431	0.503097	0.512315
CC00687XX20	199000	0.423027	0.381134	0.330662
CC00688XX21	199500	0.548486	0.500290	0.519207
CC00688XX21	205500	0.533410	0.476265	0.476187
CC00689XX22	199800	0.427280	0.411018	0.394592
CC00689XX22	207400	0.443626	0.364053	0.342672
CC00692XX17	200301	0.490528	0.413919	0.402980
CC00693XX18	201000	0.267358	0.239658	0.245104
CC00694XX19	201800	0.295795	0.307193	0.364718
CC00694XX19	228100	0.617083	0.477132	0.491322
CC00695XX20	202600	0.498622	0.460878	0.489419
CC00697XX22	219701	0.511614	0.449199	0.412219
CC00698XX23	220400	0.446442	0.393529	0.357837
CC00702AN09	204600	0.701401	0.566250	0.558836
CC00702BN09	204500	0.566662	0.427763	0.385636
CC00703XX10	206101	0.429280	0.422734	0.392404
CC00705XX12	226000	0.580386	0.502687	0.539033
CC00708XX15	207500	0.561971	0.456382	0.458909
CC00712XX11	221400	0.462873	0.437960	0.442367
CC00712XX11	232701	0.590296	0.502065	0.475603
CC00713XX12	229000	0.699086	0.543317	0.528550
CC00714XX13	240900	0.654612	0.525651	0.545435
CC00716XX15	222800	0.529302	0.483433	0.493013
CC00718XX17	210400	0.371863	0.401679	0.375341
CC00718XX17	235300	0.547830	0.484048	0.481285
CC00719XX18	210600	0.553466	0.472028	0.437137
CC00720XX11	211101	0.737545	0.558768	0.526523
CC00723XX14	211900	0.491430	0.476999	0.476991
CC00723XX14	224100	0.496274	0.450622	0.450784
CC00728AN19	214100	0.433993	0.429595	0.450776
CC00731XX14	214500	0.763001	0.523160	0.527058
CC00734XX17	216900	0.554942	0.468613	0.521225
CC00735XX18	222201	0.331264	0.347347	0.370004
CC00736XX19	247000	0.630182	0.527747	0.479643
CC00737XX20	244300	0.535868	0.461932	0.428482
CC00740XX15	238400	0.824409	0.620803	0.605622
CC00741XX16	218900	0.659926	0.534090	0.505640
CC00744XX19	221001	0.605912	0.518181	0.517601
CC00747XX22	222000	0.383854	0.380286	0.384923
CC00747XX22	238600	0.530946	0.462321	0.480932
CC00749XX24	2600	0.472972	0.426255	0.398789
CC00753XX11	223600	0.449007	0.408106	0.390273
CC00754AN12	223800	0.366530	0.359914	0.381104
CC00754BN12	223701	0.454510	0.435140	0.429795
CC00757XX15	12010	0.466378	0.398235	0.422074
CC00760XX10	229500	0.387607	0.376008	0.385282
CC00764AN14	231800	0.476503	0.452575	0.474893
CC00764BN14	231702	0.492765	0.460044	0.489803
CC00765XX15	8210	0.473987	0.403953	0.420696
CC00766XX16	4200	0.587067	0.508408	0.480657
CC00768XX18	236400	0.640665	0.521833	0.490475
CC00769XX19	4400	0.633871	0.516447	0.464876
CC00770XX12	238000	0.421777	0.407756	0.395984
CC00770XX12	1100	0.493992	0.474010	0.470437
CC00771XX13	17710	0.524427	0.498237	0.510330
CC00777XX19	239102	0.514284	0.466849	0.481518
CC00782XX16	240100	0.550586	0.462294	0.472221
CC00783XX17	15910	0.599395	0.543255	0.497737
CC00785XX19	240700	0.517317	0.450652	0.435859
CC00787XX21	19010	0.417585	0.358191	0.414357
CC00788XX22	243000	0.481755	0.474164	0.511747
CC00789XX23	21110	0.696600	0.544871	0.496762
CC00791XX17	27611	0.409015	0.367268	0.353367
CC00792XX18	244200	0.426359	0.411578	0.413192
CC00792XX18	1800	0.540294	0.489071	0.482481
CC00796XX22	245100	0.449280	0.437228	0.420714
CC00797XX23	6210	0.436461	0.421330	0.435003
CC00797XX23	12110	0.407642	0.394632	0.387376
CC00798XX24	245400	0.593788	0.508428	0.506557
CC00799XX25	23810	0.634661	0.529194	0.540634
CC00801XX09	29510	0.670113	0.536976	0.531111
CC00802XX10	1000	0.338119	0.339476	0.318220
CC00802XX10	11210	0.522014	0.447418	0.461959
CC00803XX11	2700	0.611968	0.504339	0.475491
CC00804XX12	900	0.399989	0.388810	0.417131
CC00805XX13	24210	0.576005	0.518674	0.504419
CC00810XX10	29010	0.528149	0.478315	0.494196
CC00815XX15	4120	0.580035	0.504263	0.534519
CC00816XX16	40010	0.536026	0.464727	0.469004
CC00818XX18	4020	0.542664	0.450560	0.448530
CC00822XX14	15710	0.577011	0.490707	0.547718
CC00823XX15	15810	0.486780	0.474094	0.476975
CC00823XX15	27810	0.581057	0.476116	0.456790
CC00824XX16	38310	0.428751	0.373849	0.414711
CC00829XX21	17610	0.427067	0.427244	0.405382
CC00829XX21	27411	0.441632	0.383331	0.369276
CC00830XX14	18910	0.354684	0.355015	0.361331
CC00830XX14	30710	0.402245	0.363117	0.384042
CC00834XX18	21210	0.312003	0.319842	0.334962
CC00838XX22	21910	0.422046	0.417949	0.445550
CC00838XX22	30610	0.567615	0.472122	0.496004
CC00839XX23	23710	0.576911	0.501823	0.512900
CC00840XX16	24910	0.582213	0.504593	0.481682
CC00841XX17	1730	0.399710	0.362028	0.376451
CC00843XX19	4330	0.590059	0.513052	0.535399
CC00845AN21	26510	0.474924	0.478224	0.509549
CC00845AN21	32010	0.497475	0.478108	0.491883
CC00845BN21	26410	0.448667	0.434267	0.452440
CC00845BN21	32110	0.564884	0.496544	0.488407
CC00846XX22	26710	0.639923	0.522163	0.542045
CC00847XX23	26910	0.558703	0.494004	0.533258
CC00850XX09	4930	0.623886	0.493389	0.513651
CC00851XX10	42010	0.563295	0.448005	0.393677
CC00852XX11	28210	0.652041	0.517659	0.542156
CC00853XX12	7330	0.523809	0.488792	0.471283
CC00854XX13	41810	0.491616	0.472309	0.473682
CC00855XX14	30210	0.362034	0.360080	0.412325
CC00855XX14	530	0.610847	0.468077	0.442180
CC00856XX15	15330	0.571379	0.494642	0.489935
CC00858XX17	32210	0.578339	0.469259	0.497055
CC00860XX11	7030	0.407736	0.367368	0.349740
CC00861XX12	20830	0.711873	0.548685	0.563753
CC00863XX14	34810	0.621048	0.538133	0.546775
CC00865XX16	12330	0.584112	0.510008	0.482490
CC00867XX18	37111	0.398829	0.389976	0.421949
CC00867XX18	8930	0.476110	0.446655	0.424875
CC00868XX19	16530	0.650468	0.529450	0.511113
CC00871XX14	38810	0.583420	0.516852	0.535571
CC00874XX17	18630	0.575057	0.523498	0.527225
CC00875XX18	16630	0.623896	0.521848	0.524187
CC00876XX19	17931	0.647305	0.520239	0.535306
CC00879XX22	7430	0.765208	0.549423	0.542005
CC00881XX16	20230	0.441020	0.393468	0.401911
CC00882XX17	13030	0.650740	0.520173	0.496933
CC00884XX19	17230	0.600270	0.520542	0.531349
CC00886XX21	18030	0.566867	0.491511	0.456036
CC00889AN24	2220	0.416175	0.398279	0.444480
CC00889BN24	2320	0.463451	0.454947	0.464836
CC00889BN24	9330	0.530891	0.472629	0.484219
CC00890XX17	13330	0.656181	0.509202	0.555993
CC00891XX18	30630	0.566882	0.463747	0.442857
CC00894XX21	3020	0.419335	0.416254	0.409555
CC00897XX24	32830	0.636820	0.516561	0.522640
CC00898XX25	33330	0.517929	0.473930	0.461863
CC00907XX16	4230	0.472412	0.435704	0.421566
CC00907XX16	19230	0.412406	0.343453	0.323510
CC00909XX18	43730	0.531813	0.493518	0.487005
CC00911XX12	18830	0.539773	0.491224	0.500431
CC00914XX15	30130	0.717946	0.571993	0.496208
CC00915XX16	18530	0.600700	0.543856	0.599645
CC00917XX18	39130	0.514508	0.470628	0.450929
CC00919XX20	7830	0.383388	0.372638	0.414220
CC00919XX20	23630	0.408188	0.403804	0.378865
CC00923XX16	48430	0.504596	0.469753	0.440954
CC00924XX17	36330	0.536342	0.476089	0.454762
CC00925XX18	46230	0.645008	0.519557	0.499737
CC00928XX21	37430	0.571044	0.477160	0.476517
CC00929XX22	40231	0.679188	0.542385	0.552460
CC00930XX15	43930	0.537113	0.511983	0.545943
CC00933XX18	10830	0.440459	0.426667	0.465296
CC00933XX18	20530	0.469038	0.433164	0.468882
CC00935XX20	48030	0.266160	0.217516	0.186320
CC00936XX21	11431	0.311242	0.332763	0.308806
CC00938XX23	47931	0.504940	0.478017	0.461337
CC00939XX24	36230	0.489863	0.429458	0.476808
CC00940XX17	44030	0.832227	0.597294	0.556212
CC00945AN22	13730	0.456169	0.442192	0.452436
CC00946XX23	15230	0.453956	0.420602	0.408298
CC00946XX23	26330	0.596564	0.480299	0.480747
CC00947XX24	43430	0.550547	0.473735	0.470665
CC00948XX25	30030	0.625969	0.520836	0.496826
CC00949XX26	55630	0.557804	0.470529	0.505927
CC00954XX14	18930	0.492019	0.492433	0.508437
CC00954XX14	35030	0.480973	0.459475	0.423160
CC00955XX15	21030	0.458000	0.476973	0.458688
CC00955XX15	39730	0.551794	0.520307	0.538021
CC00956XX16	37730	0.495213	0.466978	0.472517
CC00958XX18	40630	0.543031	0.488715	0.488297
CC00962XX14	57830	0.574750	0.492402	0.525014
CC00964XX16	21430	0.325190	0.340663	0.315640
CC00966XX18	46430	0.591984	0.495310	0.454392
CC00967XX19	58330	0.568228	0.475073	0.479978
CC00974XX18	46931	0.450554	0.383232	0.370246
CC00976XX20	64331	0.367545	0.331594	0.303721
CC00979XX23	25330	0.472104	0.456612	0.466735
CC00980XX16	66630	0.637590	0.528150	0.531731
CC00982XX18	64930	0.675456	0.562512	0.537154
CC00986AN22	26730	0.474859	0.466012	0.493214
CC00986AN22	41730	0.550311	0.483833	0.501302
CC00986BN22	26830	0.495992	0.461951	0.498503
CC00986BN22	41830	0.674212	0.590176	0.525081
CC00987XX23	66031	0.547653	0.523919	0.450722
CC00990XX18	70230	0.520089	0.467255	0.466513
CC00992XX20	62530	0.545095	0.479076	0.506052
CC00997BN25	33630	0.351329	0.353227	0.364467
CC00997BN25	56430	0.672808	0.533011	0.520759
CC00998BN26	33930	0.431201	0.429315	0.429429
CC01004XX06	51630	0.502105	0.506099	0.499140
CC01005XX07	36930	0.475397	0.455155	0.466645
CC01005XX07	49930	0.486836	0.420611	0.432389
CC01006XX08	38531	0.423616	0.430076	0.447302
CC01006XX08	62330	0.470676	0.393798	0.379878
CC01007XX09	67630	0.571568	0.500509	0.514581
CC01009XX11	39030	0.399018	0.377800	0.375355
CC01011XX05	42230	0.429160	0.414641	0.426183
CC01011XX05	55231	0.577302	0.496148	0.469103
CC01014XX08	59530	0.673965	0.532526	0.525218
CC01015XX09	74130	0.568327	0.476925	0.481564
CC01018XX12	46130	0.392047	0.380299	0.355112
CC01020XX06	72930	0.486210	0.451671	0.475612
CC01022XX08	79430	0.465874	0.422205	0.419747
CC01023XX09	74030	0.624547	0.510838	0.497124
CC01025XX11	50230	0.474040	0.450228	0.502890
CC01025XX11	61330	0.547612	0.474698	0.500368
CC01027XX13	82630	0.594176	0.510746	0.566454
CC01029XX15	84830	0.665556	0.536470	0.521385
CC01032XX10	77330	0.607432	0.527223	0.508828
CC01037XX15	77430	0.637933	0.530217	0.548422
CC01038XX16	52230	0.403818	0.407513	0.421860
CC01038XX16	67330	0.387760	0.365007	0.375123
CC01041XX11	81131	0.619924	0.509015	0.470929
CC01042XX12	74431	0.288727	0.235260	0.214580
CC01044XX14	72531	0.631290	0.505136	0.500545
CC01045XX15	54630	0.330067	0.313915	0.338207
CC01046XX16	54730	0.526363	0.511698	0.527214
CC01047XX17	81830	0.618336	0.516145	0.487489
CC01050XX03	82330	0.644993	0.529164	0.510638
CC01051XX04	83930	0.616468	0.532385	0.508275
CC01053XX06	69230	0.512376	0.486807	0.469625
CC01055XX08	77830	0.560008	0.473837	0.493341
CC01059AN12	72130	0.517121	0.454453	0.425555
CC01059BN12	72330	0.666989	0.500196	0.454913
CC01059CN12	72230	0.657066	0.546898	0.505332
CC01070XX07	86430	0.535213	0.478977	0.486249
CC01074XX11	63930	0.447543	0.406523	0.451602
CC01077XX14	65230	0.449803	0.430672	0.440538
CC01077XX14	78430	0.615335	0.454037	0.418175
CC01080XX09	68030	0.405460	0.418133	0.463748
CC01080XX09	77730	0.468305	0.412802	0.431403
CC01082XX11	68830	0.529369	0.453282	0.449017
CC01084XX13	69330	0.606784	0.532750	0.517237
CC01086XX15	100430	0.607174	0.523348	0.533562
CC01087XX16	99430	0.551575	0.516343	0.566522
CC01093AN14	75130	0.582096	0.505535	0.522713
CC01093BN14	75230	0.437446	0.366876	0.375657
CC01096XX17	76130	0.528811	0.461860	0.445615
CC01104XX07	82830	0.511497	0.461897	0.473439
CC01111XX06	100031	0.553640	0.473146	0.450326
CC01116AN11	84230	0.486626	0.473308	0.485334
CC01116BN11	84330	0.462411	0.440209	0.433725
CC01117XX12	84730	0.449701	0.398321	0.402466
CC01129XX16	101430	0.444130	0.441921	0.446273
CC01145XX16	98330	0.643468	0.537422	0.564562
CC01153AN07	102030	0.407780	0.397660	0.436476
CC01153BN07	102130	0.439338	0.437728	0.424927
CC01176XX14	132530	0.470178	0.470512	0.473287
CC01190XX12	143030	0.547945	0.506229	0.512075
CC01191XX13	130330	0.492491	0.420842	0.400895
CC01194XX16	149530	0.667270	0.528068	0.521421
CC01195XX17	152230	0.610264	0.508452	0.507579
CC01198XX20	140930	0.620069	0.503464	0.507061
CC01199XX21	141130	0.496032	0.450780	0.437633
CC01200XX04	154330	0.532583	0.497271	0.531854
CC01205XX09	142730	0.390291	0.385541	0.445776
CC01205XX09	150530	0.450094	0.419790	0.427855
CC01207XX11	150330	0.483621	0.463636	0.464846
CC01208XX12	144731	0.368657	0.354933	0.360110
CC01209XX13	144830	0.512484	0.469967	0.441098
CC01210XX06	145030	0.458811	0.425997	0.409814
CC01211XX07	145930	0.473405	0.430274	0.407675
CC01212XX08	146030	0.357071	0.354621	0.363823
CC01215XX11	146331	0.664017	0.525792	0.477861
CC01218XX14	147430	0.475421	0.473148	0.468101
CC01218XX14	157231	0.473609	0.408360	0.387929
CC01220XX08	148731	0.489977	0.466185	0.466645
CC01222XX10	149231	0.474713	0.461493	0.422241
CC01223XX11	149330	0.516464	0.473968	0.514828
CC01229XX17	155630	0.568574	0.490811	0.437765
CC01232AN12	152530	0.530632	0.464714	0.478128
CC01232BN12	152130	0.382871	0.371283	0.327471
CC01234AN14	155030	0.444901	0.425745	0.422567
CC01234BN14	155230	0.432152	0.413571	0.426151
CC01236XX16	155830	0.663025	0.522046	0.533491
CC00908XX17	37030	0.564125	0.499688	0.495959
