## Supplementary material for "Temporal Complexity of the BOLD-Signal In Preterm Versus Term Infants": All supplementary data: RD_notract_values.csv

Subject	Session	MedialMotor_RD	LateralMotor_RD	Visual_RD	Auditory_RD	MotorAssociation_RD	Posterior_Parietal_RD	Somatosensory_RD	Dorsal_Visual_Stream_RD	Posterior_Cingular_Cortex_RD	Frontal_Pole_RD	Hindbrain_RD	Dorsolateral_Prefrontal_RD	Cerebellum_RD
CC00063AN06	15102	0.001112	0.001148	0.001204	0.001158	0.001178	0.001252	0.001227	0.001241	0.001161	0.001155	0.000000	0.001217	0.001178
CC00063BN06	15104	0.001153	0.001143	0.001177	0.001121	0.001152	0.001246	0.001197	0.001201	0.001143	0.001082	0.000000	0.001138	0.001151
CC00087AN14	31800	0.001145	0.001166	0.001263	0.001175	0.001248	0.001306	0.001240	0.001260	0.001174	0.001246	0.000000	0.001284	0.001204
CC00087AN14	38800	0.001043	0.001057	0.001109	0.001108	0.001186	0.001179	0.001110	0.001144	0.001075	0.001151	0.000000	0.001200	0.001206
CC00087BN14	32100	0.001169	0.001189	0.001213	0.001173	0.001266	0.001212	0.001227	0.001230	0.001176	0.001210	0.001080	0.001262	0.001215
CC00098AN17	30500	0.000987	0.001073	0.001077	0.001045	0.001078	0.001138	0.001127	0.001157	0.001072	0.001081	0.000000	0.001135	0.001137
CC00098AN17	33702	0.000946	0.001029	0.001020	0.001036	0.001067	0.001075	0.001026	0.001094	0.001010	0.001091	0.000000	0.001128	0.001094
CC00098BN17	33900	0.001020	0.001069	0.001076	0.001083	0.001131	0.001120	0.001064	0.001112	0.001037	0.001115	0.000000	0.001166	0.001073
CC00112XX05	37001	0.000891	0.000939	0.001067	0.001049	0.001001	0.001064	0.001034	0.001135	0.001064	0.001130	0.000000	0.001085	0.001050
CC00121XX06	41700	0.001043	0.001073	0.001167	0.001132	0.001072	0.001211	0.001116	0.001201	0.001108	0.001103	0.000000	0.001144	0.001183
CC00124XX09	42302	0.001172	0.001185	0.001167	0.001143	0.001181	0.001253	0.001225	0.001212	0.001140	0.001080	0.000000	0.001200	0.001146
CC00129AN14	43500	0.001171	0.001200	0.001249	0.001193	0.001253	0.001306	0.001249	0.001259	0.001170	0.001182	0.000000	0.001272	0.001175
CC00129BN14	43701	0.001094	0.001116	0.001164	0.001120	0.001172	0.001209	0.001189	0.001198	0.001111	0.001075	0.000000	0.001170	0.001217
CC00132XX09	44400	0.000923	0.000989	0.001109	0.001066	0.001032	0.001105	0.001042	0.001142	0.001023	0.001139	0.000000	0.001121	0.001181
CC00133XX10	44500	0.000904	0.000931	0.001011	0.001017	0.000972	0.001027	0.000996	0.001067	0.000977	0.001137	0.000000	0.001068	0.001038
CC00135AN12	44900	0.001089	0.001178	0.001204	0.001191	0.001173	0.001244	0.001213	0.001238	0.001163	0.001215	0.000000	0.001229	0.001201
CC00135AN12	54400	0.001031	0.001109	0.001151	0.001150	0.001175	0.001190	0.001124	0.001185	0.001087	0.001192	0.000000	0.001220	0.001120
CC00135BN12	44704	0.001108	0.001153	0.001191	0.001159	0.001177	0.001208	0.001201	0.001202	0.001129	0.001222	0.000000	0.001218	0.001179
CC00135BN12	54500	0.001026	0.001057	0.001122	0.001112	0.001123	0.001198	0.001088	0.001145	0.001070	0.001164	0.000000	0.001181	0.001082
CC00136AN13	45100	0.001225	0.001247	0.001183	0.001146	0.001252	0.001274	0.001282	0.001220	0.001208	0.001240	0.000000	0.001251	0.001271
CC00136AN13	64201	0.000998	0.001052	0.001051	0.001094	0.001099	0.001094	0.001012	0.001102	0.001032	0.001117	0.000000	0.001120	0.001090
CC00136BN13	45000	0.001164	0.001189	0.001037	0.001105	0.001217	0.001154	0.001225	0.001081	0.001108	0.001210	0.000000	0.001232	0.000983
CC00136BN13	64300	0.000929	0.000957	0.000984	0.000997	0.001028	0.001003	0.000976	0.001008	0.000971	0.001076	0.000000	0.001070	0.000960
CC00147XX16	48500	0.001179	0.001186	0.001209	0.001189	0.001231	0.001280	0.001218	0.001219	0.001142	0.001204	0.000000	0.001236	0.001242
CC00152AN04	49200	0.001087	0.001135	0.001114	0.001131	0.001129	0.001206	0.001192	0.001166	0.001115	0.001153	0.000000	0.001196	0.001095
CC00152AN04	65700	0.000937	0.000981	0.000982	0.001041	0.001033	0.001077	0.000987	0.001093	0.000989	0.001059	0.000000	0.001094	0.001031
CC00154XX06	50700	0.001120	0.001173	0.001130	0.001112	0.001210	0.001168	0.001200	0.001147	0.001123	0.001211	0.000000	0.001240	0.001138
CC00161XX05	53100	0.001123	0.001153	0.001199	0.001178	0.001197	0.001228	0.001185	0.001235	0.001143	0.001181	0.000000	0.001230	0.001195
CC00169XX13	55500
CC00177XX13	58500	0.001135	0.001182	0.001220	0.001172	0.001183	0.001266	0.001241	0.001231	0.001153	0.001179	0.000000	0.001240	0.001074
CC00186AN14	60900	0.000943	0.000954	0.000960	0.001000	0.000950	0.001036	0.000998	0.001005	0.000989	0.000997	0.000955	0.001039	0.001004
CC00186BN14	61000	0.000909	0.000962	0.000984	0.001022	0.001026	0.001044	0.000957	0.001017	0.000957	0.001066	0.000000	0.001071	0.001006
CC00191XX11	65200	0.001181	0.001179	0.001204	0.001148	0.001201	0.001281	0.001227	0.001215	0.001138	0.001179	0.000000	0.001213	0.001197
CC00191XX11	79600	0.001055	0.001105	0.001152	0.001145	0.001158	0.001182	0.001130	0.001170	0.001091	0.001173	0.000000	0.001218	0.001092
CC00192AN12	64301	0.001034	0.001076	0.001123	0.001079	0.001111	0.001162	0.001141	0.001160	0.001094	0.001096	0.000000	0.001142	0.001062
CC00216AN10	73100	0.001095	0.001164	0.001128	0.001168	0.001187	0.001206	0.001199	0.001197	0.001129	0.001220	0.000000	0.001243	0.001088
CC00216BN10	73200	0.001077	0.001107	0.001052	0.001101	0.001171	0.001145	0.001121	0.001145	0.001078	0.001159	0.000000	0.001182	0.001046
CC00218AN12	74801	0.001106	0.001144	0.001165	0.001149	0.001141	0.001206	0.001226	0.001204	0.001165	0.001199	0.000995	0.001222	0.001111
CC00218AN12	85900	0.001055	0.001094	0.001056	0.001105	0.001173	0.001102	0.001090	0.001115	0.001040	0.001193	0.000000	0.001193	0.001091
CC00218BN12	74800	0.001006	0.001077	0.001150	0.001109	0.001064	0.001157	0.001142	0.001178	0.001091	0.001173	0.000000	0.001166	0.001128
CC00227XX13	92100	0.001019	0.001035	0.001035	0.001071	0.001072	0.001092	0.001044	0.001093	0.001010	0.001036	0.000000	0.001082	0.000998
CC00231XX09	77701	0.001032	0.001116	0.001163	0.001126	0.001110	0.001177	0.001157	0.001194	0.001090	0.001152	0.000000	0.001178	0.001130
CC00237XX15	79300	0.000982	0.001034	0.001108	0.001104	0.001086	0.001161	0.001098	0.001173	0.001044	0.001104	0.000000	0.001140	0.001078
CC00238AN16	80300	0.001032	0.001143	0.001207	0.001160	0.001133	0.001231	0.001182	0.001260	0.001174	0.001161	0.000000	0.001203	0.001312
CC00238BN16	80400	0.001031	0.001112	0.001158	0.001123	0.001131	0.001219	0.001199	0.001213	0.001150	0.001190	0.000000	0.001181	0.001244
CC00244XX14	81200	0.000953	0.000987	0.001055	0.001058	0.001006	0.001088	0.001060	0.001101	0.001039	0.001135	0.000000	0.001102	0.001079
CC00245AN15	82304	0.001126	0.001129	0.001126	0.001110	0.001198	0.001202	0.001176	0.001151	0.001124	0.001191	0.000000	0.001222	0.001075
CC00245AN15	94300	0.001011	0.001047	0.001066	0.001085	0.001113	0.001142	0.001075	0.001131	0.001076	0.001092	0.000000	0.001157	0.001037
CC00245BN15	82600	0.001089	0.001095	0.001144	0.001080	0.001147	0.001194	0.001168	0.001145	0.001083	0.001102	0.000000	0.001165	0.001013
CC00245BN15	94400	0.001012	0.001055	0.001052	0.001081	0.001091	0.001086	0.001068	0.001098	0.001039	0.001135	0.000000	0.001147	0.001035
CC00248XX18	83000	0.001139	0.001199	0.001186	0.001149	0.001214	0.001258	0.001257	0.001205	0.001168	0.001153	0.000000	0.001237	0.001133
CC00248XX18	92700	0.001014	0.001035	0.001065	0.001089	0.001110	0.001090	0.001041	0.001113	0.001018	0.001165	0.000000	0.001168	0.001011
CC00259XX12	85100	0.001123	0.001151	0.001149	0.001137	0.001199	0.001217	0.001197	0.001184	0.001127	0.001132	0.000000	0.001209	0.001180
CC00271XX08	100400	0.001014	0.001062	0.001090	0.001137	0.001094	0.001115	0.001121	0.001154	0.001081	0.001123	0.000000	0.001165	0.001090
CC00271XX08	88900	0.001026	0.001089	0.001109	0.001092	0.001098	0.001149	0.001145	0.001173	0.001063	0.001077	0.000000	0.001146	0.001080
CC00281AN10	90400	0.001036	0.001093	0.001145	0.001173	0.001119	0.001184	0.001119	0.001210	0.001084	0.001170	0.000000	0.001203	0.001212
CC00281BN10	90500	0.000991	0.001067	0.001134	0.001152	0.001077	0.001143	0.001108	0.001177	0.001108	0.001128	0.000000	0.001157	0.001115
CC00284AN13	111400	0.001089	0.001107	0.001168	0.001142	0.001196	0.001231	0.001132	0.001206	0.001127	0.001091	0.000000	0.001201	0.001127
CC00284AN13	90701	0.001159	0.001186	0.001211	0.001132	0.001228	0.001184	0.001210	0.001183	0.001145	0.001129	0.001058	0.001208	0.001134
CC00284BN13	111500	0.001065	0.001101	0.001137	0.001151	0.001162	0.001176	0.001123	0.001179	0.001097	0.001175	0.000000	0.001195	0.001171
CC00284BN13	90801	0.001183	0.001214	0.001263	0.001136	0.001188	0.001259	0.001251	0.001222	0.001162	0.001064	0.000000	0.001170	0.001215
CC00287AN16	91800
CC00287BN16	93900	0.001047	0.001091	0.001110	0.001123	0.001123	0.001160	0.001139	0.001171	0.001093	0.001163	0.000000	0.001179	0.001132
CC00290XX11	92900	0.001070	0.001112	0.001122	0.001164	0.001092	0.001156	0.001154	0.001164	0.001110	0.001179	0.000000	0.001161	0.001123
CC00293AN14	97401	0.001183	0.001166	0.001180	0.001137	0.001233	0.001221	0.001240	0.001197	0.001161	0.001212	0.000000	0.001235	0.001254
CC00293BN14	97500	0.001167	0.001178	0.001179	0.001181	0.001181	0.001229	0.001224	0.001212	0.001178	0.001215	0.000983	0.001220	0.001203
CC00301XX04	113001	0.001020	0.001094	0.001141	0.001138	0.001107	0.001167	0.001102	0.001210	0.001084	0.001065	0.000000	0.001159	0.001178
CC00301XX04	96400	0.001157	0.001185	0.001199	0.001147	0.001161	0.001254	0.001222	0.001204	0.001128	0.001046	0.000000	0.001182	0.001149
CC00305XX08	115700	0.001002	0.001072	0.001122	0.001151	0.001095	0.001165	0.001130	0.001160	0.001086	0.001147	0.000000	0.001182	0.001112
CC00305XX08	98101	0.001139	0.001211	0.001169	0.001189	0.001184	0.001209	0.001248	0.001209	0.001190	0.001156	0.000000	0.001220	0.001226
CC00309BN12	99400	0.000930	0.001011	0.001023	0.001041	0.001048	0.001106	0.001057	0.001109	0.001045	0.001042	0.000000	0.001102	0.000969
CC00326XX13	104100	0.001102	0.001155	0.001180	0.001168	0.001185	0.001250	0.001201	0.001232	0.001078	0.001156	0.000000	0.001233	0.001072
CC00326XX13	118800	0.000948	0.000981	0.001021	0.001052	0.001016	0.001089	0.001027	0.001060	0.001011	0.001006	0.000000	0.001076	0.001039
CC00333XX12	105800	0.001068	0.001103	0.001107	0.001092	0.001111	0.001193	0.001198	0.001150	0.001118	0.001164	0.000000	0.001169	0.001154
CC00350XX04	109100	0.001117	0.001150	0.001125	0.001139	0.001197	0.001185	0.001178	0.001168	0.001125	0.001196	0.000000	0.001227	0.001109
CC00351XX05	109500	0.001316	0.001249	0.001257	0.001191	0.001297	0.001301	0.001309	0.001256	0.001216	0.001237	0.000000	0.001279	0.001250
CC00361XX07	111700	0.001034	0.001088	0.001198	0.001104	0.001081	0.001226	0.001188	0.001207	0.001138	0.001069	0.000000	0.001130	0.001088
CC00361XX07	120500	0.000972	0.001035	0.001115	0.001099	0.001036	0.001142	0.001099	0.001154	0.001071	0.001166	0.000000	0.001120	0.001118
CC00385XX15	118500	0.001093	0.001133	0.001158	0.001123	0.001199	0.001203	0.001180	0.001171	0.001110	0.001171	0.000000	0.001225	0.000925
CC00385XX15	125700	0.001125	0.001127	0.001179	0.001138	0.001191	0.001233	0.001154	0.001208	0.001125	0.001109	0.000000	0.001193	0.001124
CC00388XX18	118700
CC00389XX19	119100	0.001198	0.001164	0.001058	0.001037	0.001183	0.001173	0.001225	0.001109	0.001127	0.001092	0.000000	0.001176	0.000909
CC00389XX19	133800	0.001001	0.001057	0.001134	0.001102	0.001085	0.001162	0.001109	0.001165	0.001066	0.001107	0.000000	0.001120	0.001059
CC00395XX17	121300	0.001045	0.001045	0.001158	0.001084	0.001071	0.001162	0.001115	0.001151	0.001081	0.001136	0.000000	0.001128	0.001154
CC00395XX17	129500	0.001009	0.001023	0.001138	0.001106	0.001062	0.001140	0.001060	0.001151	0.001059	0.001093	0.000000	0.001123	0.001162
CC00406XX10	122900	0.001094	0.001150	0.001209	0.001174	0.001187	0.001210	0.001201	0.001226	0.001136	0.001224	0.000000	0.001219	0.001231
CC00406XX10	129200	0.001115	0.001125	0.001166	0.001141	0.001171	0.001212	0.001170	0.001196	0.001157	0.001131	0.000974	0.001175	0.001163
CC00407AN11	124000	0.001030	0.001087	0.001145	0.001130	0.001069	0.001155	0.001129	0.001181	0.001096	0.001098	0.000000	0.001115	0.001172
CC00407AN11	137100	0.001019	0.001021	0.001024	0.001031	0.001113	0.001055	0.001038	0.001048	0.001021	0.001051	0.000000	0.001124	0.000804
CC00407BN11	124100	0.001002	0.001052	0.001119	0.001118	0.001075	0.001143	0.001110	0.001157	0.001080	0.001209	0.000000	0.001179	0.001145
CC00407BN11	137200
CC00418AN14	125200	0.001111	0.001170	0.001257	0.001193	0.001218	0.001275	0.001217	0.001267	0.001169	0.001177	0.000000	0.001252	0.001279
CC00418AN14	130200	0.001003	0.001054	0.001081	0.001090	0.001133	0.001129	0.001088	0.001143	0.001026	0.001121	0.000000	0.001163	0.001026
CC00418BN14	125300	0.001049	0.001111	0.001197	0.001158	0.001146	0.001227	0.001165	0.001218	0.001122	0.001193	0.000000	0.001220	0.001267
CC00418BN14	130300	0.001063	0.001091	0.001147	0.001141	0.001182	0.001178	0.001124	0.001182	0.001080	0.001261	0.000000	0.001221	0.001193
CC00422XX10	127800	0.001079	0.001103	0.001147	0.001137	0.001161	0.001197	0.001157	0.001184	0.001107	0.001100	0.000000	0.001157	0.001118
CC00423XX11	127200	0.001250	0.001239	0.001257	0.001228	0.001221	0.001282	0.001251	0.001247	0.001149	0.001088	0.000000	0.001200	0.001297
CC00465XX12	137900	0.000967	0.001021	0.001180	0.001092	0.001081	0.001160	0.001104	0.001187	0.001083	0.001171	0.000000	0.001138	0.001203
CC00489XX20	138800	0.001135	0.001151	0.001178	0.001135	0.001190	0.001206	0.001192	0.001194	0.001131	0.001053	0.000000	0.001180	0.001181
CC00489XX20	142900	0.001102	0.001145	0.001164	0.001159	0.001205	0.001200	0.001176	0.001195	0.001137	0.001175	0.000000	0.001236	0.001133
CC00492AN15	140900	0.001019	0.001078	0.001139	0.001102	0.001094	0.001126	0.001103	0.001152	0.001084	0.001188	0.000000	0.001155	0.001199
CC00492BN15	140800	0.001070	0.001082	0.001178	0.001106	0.001117	0.001189	0.001125	0.001180	0.001076	0.001107	0.000000	0.001151	0.001170
CC00517XX14	145000	0.001004	0.001047	0.001124	0.001093	0.001069	0.001162	0.001128	0.001159	0.001101	0.001135	0.000000	0.001139	0.001211
CC00517XX14	159200	0.000937	0.000957	0.000993	0.001023	0.001036	0.001073	0.001009	0.001054	0.001027	0.001029	0.000000	0.001089	0.001094
CC00518XX15	145700	0.001174	0.001183	0.001235	0.001132	0.001235	0.001198	0.001223	0.001184	0.001147	0.001100	0.000000	0.001218	0.001153
CC00518XX15	166600	0.000930	0.000988	0.001037	0.001049	0.001045	0.001063	0.001012	0.001109	0.001033	0.001073	0.000000	0.001091	0.001103
CC00525XX14	150600	0.001292	0.001260	0.001212	0.001215	0.001299	0.001276	0.001312	0.001231	0.001189	0.001294	0.000000	0.001303	0.001162
CC00525XX14	165900	0.001121	0.001140	0.001193	0.001158	0.001187	0.001260	0.001191	0.001213	0.001146	0.001168	0.000000	0.001226	0.001142
CC00526XX15	150500	0.001110	0.001134	0.001168	0.001075	0.001157	0.001193	0.001191	0.001181	0.001160	0.001088	0.001050	0.001166	0.001072
CC00526XX15	169900	0.001094	0.001063	0.001102	0.001059	0.001096	0.001079	0.001012	0.001148	0.001052	0.001033	0.000000	0.001103	0.001096
CC00529AN18	151300	0.001218	0.001243	0.001168	0.001194	0.001240	0.001228	0.001262	0.001184	0.001148	0.001197	0.000000	0.001264	0.001036
CC00529AN18	170000	0.001041	0.001087	0.001088	0.001075	0.001128	0.001153	0.001141	0.001131	0.001070	0.001079	0.000000	0.001133	0.001013
CC00529BN18	151200	0.001210	0.001219	0.001161	0.001148	0.001220	0.001241	0.001260	0.001158	0.001132	0.001143	0.000000	0.001237	0.001029
CC00529BN18	170100	0.001064	0.001123	0.001117	0.001129	0.001162	0.001223	0.001163	0.001179	0.001121	0.001061	0.000000	0.001183	0.001048
CC00530XX11	153600	0.001227	0.001277	0.001201	0.001140	0.001269	0.001184	0.001310	0.001220	0.001250	0.001160	0.000000	0.001203	0.001277
CC00530XX11	181301	0.000977	0.001018	0.001038	0.001040	0.001102	0.001121	0.001034	0.001112	0.001061	0.001092	0.000000	0.001129	0.001120
CC00563XX11	153900	0.000996	0.001037	0.001156	0.001086	0.001063	0.001184	0.001118	0.001175	0.001076	0.001102	0.000000	0.001130	0.001179
CC00569XX17	158300	0.001022	0.001065	0.001098	0.001073	0.001076	0.001159	0.001145	0.001146	0.001075	0.001013	0.000000	0.001117	0.001069
CC00569XX17	170600	0.000975	0.000995	0.001029	0.001029	0.001050	0.001071	0.001006	0.001052	0.001009	0.001025	0.000000	0.001069	0.001081
CC00570XX10	158900	0.001092	0.001130	0.001226	0.001175	0.001219	0.001238	0.001203	0.001230	0.001197	0.001203	0.001042	0.001224	0.001238
CC00571AN11	159101	0.001086	0.001133	0.001247	0.001183	0.001132	0.001230	0.001197	0.001242	0.001143	0.001123	0.000000	0.001183	0.001226
CC00572BN12	161400	0.000924	0.000960	0.001017	0.001018	0.001040	0.001063	0.000982	0.001089	0.001007	0.001033	0.000000	0.001070	0.001020
CC00572CN12	161200	0.000949	0.000980	0.001041	0.001064	0.001042	0.001063	0.001019	0.001106	0.001029	0.001056	0.000000	0.001087	0.000986
CC00576XX16	163200	0.001056	0.001057	0.001047	0.001029	0.001120	0.001095	0.001100	0.001090	0.001017	0.001084	0.000000	0.001102	0.001067
CC00576XX16	178200	0.001066	0.001134	0.001117	0.001174	0.001133	0.001178	0.001154	0.001174	0.001109	0.001128	0.000000	0.001202	0.001139
CC00578AN18	164900
CC00578BN18	164800	0.001215	0.001217	0.001202	0.001155	0.001283	0.001248	0.001266	0.001212	0.001168	0.001202	0.000000	0.001277	0.001205
CC00600XX06	175800	0.001136	0.001151	0.001183	0.001140	0.001150	0.001242	0.001217	0.001211	0.001141	0.001132	0.000000	0.001206	0.001274
CC00600XX06	192200	0.000965	0.001010	0.001018	0.001057	0.001073	0.001118	0.001039	0.001089	0.001024	0.001118	0.000000	0.001150	0.001027
CC00617XX15	188400	0.001130	0.001178	0.001189	0.001203	0.001222	0.001225	0.001189	0.001215	0.001115	0.001210	0.000000	0.001267	0.001233
CC00618XX16	177201	0.001014	0.000992	0.000930	0.000931	0.001000	0.000995	0.001022	0.001012	0.000933	0.000906	0.000000	0.001009	0.000971
CC00618XX16	193600
CC00621XX11	177900	0.001174	0.001222	0.001167	0.001168	0.001201	0.001268	0.001268	0.001193	0.001175	0.001253	0.000000	0.001256	0.001243
CC00621XX11	195900	0.000977	0.001013	0.001011	0.001020	0.001058	0.001083	0.001011	0.001085	0.001002	0.001063	0.000000	0.001094	0.001002
CC00627XX17	180600	0.001053	0.001109	0.001192	0.001158	0.001169	0.001233	0.001165	0.001217	0.001121	0.001225	0.000000	0.001203	0.001197
CC00628XX18	181800	0.001099	0.001160	0.001174	0.001144	0.001138	0.001256	0.001225	0.001184	0.001185	0.001199	0.000977	0.001189	0.001216
CC00628XX18	193500	0.001017	0.001075	0.001105	0.001109	0.001106	0.001155	0.001102	0.001151	0.001082	0.001149	0.000000	0.001196	0.001112
CC00629XX19	198100	0.001069	0.001056	0.000997	0.001024	0.001114	0.001091	0.001076	0.001065	0.001037	0.001000	0.000000	0.001076	0.000807
CC00630XX12	182500
CC00632XX14	183300	0.001204	0.001174	0.001177	0.001129	0.001225	0.001222	0.001199	0.001167	0.001135	0.001101	0.000000	0.001198	0.001131
CC00632XX14	196000	0.000925	0.000949	0.000949	0.000979	0.001030	0.001039	0.001017	0.000986	0.000949	0.001044	0.000000	0.001100	0.000905
CC00634AN16	184100	0.001081	0.000980	0.000958	0.000930	0.000989	0.001035	0.001073	0.000974	0.000954	0.000884	0.000000	0.000958	0.000816
CC00648XX22	191100	0.001101	0.001163	0.001172	0.001182	0.001167	0.001203	0.001201	0.001224	0.001168	0.001096	0.001002	0.001187	0.001156
CC00648XX22	204400	0.000884	0.000961	0.000944	0.001051	0.001013	0.001066	0.000985	0.001049	0.001006	0.001003	0.000000	0.001078	0.001043
CC00657XX14	193700	0.001206	0.001238	0.001155	0.001174	0.001262	0.001119	0.001280	0.001197	0.001246	0.001219	0.001135	0.001246	0.001268
CC00657XX14	212200	0.001121	0.001120	0.001199	0.001151	0.001201	0.001236	0.001201	0.001219	0.001139	0.001151	0.000000	0.001228	0.001064
CC00661XX10	195801	0.001243	0.001161	0.001154	0.001139	0.001221	0.001233	0.001243	0.001145	0.001145	0.001224	0.001027	0.001186	0.001139
CC00661XX10	209600	0.001009	0.001072	0.001138	0.001074	0.001113	0.001188	0.001127	0.001183	0.001126	0.001061	0.000000	0.001150	0.001057
CC00666XX15	198200	0.001194	0.001092	0.000888	0.001019	0.001150	0.001146	0.001163	0.000954	0.001007	0.000936	0.000000	0.001088	0.000736
CC00666XX15	212100	0.001104	0.001089	0.001123	0.001074	0.001158	0.001071	0.001068	0.001151	0.001038	0.001067	0.000000	0.001162	0.001071
CC00670XX11	197200	0.001006	0.001035	0.001078	0.001096	0.001091	0.001155	0.001090	0.001130	0.001021	0.001159	0.000000	0.001173	0.000987
CC00672AN13	197601	0.001229	0.001262	0.001224	0.001219	0.001292	0.001110	0.001275	0.001216	0.001209	0.001293	0.000000	0.001295	0.001282
CC00672AN13	214900
CC00672BN13	200000	0.001230	0.001210	0.001125	0.001134	0.001225	0.001213	0.001264	0.001161	0.001127	0.001140	0.000938	0.001212	0.001193
CC00672BN13	214800	0.001066	0.001111	0.001173	0.001156	0.001149	0.001208	0.001136	0.001204	0.001107	0.001142	0.000000	0.001198	0.001179
CC00686XX19	198800	0.001038	0.001094	0.001145	0.001099	0.001072	0.001167	0.001158	0.001169	0.001109	0.001119	0.000000	0.001129	0.001185
CC00686XX19	209100	0.000978	0.001009	0.001025	0.001032	0.001042	0.001084	0.001035	0.001075	0.001014	0.001057	0.000000	0.001071	0.000965
CC00688XX21	199500	0.000927	0.000936	0.001019	0.001017	0.000989	0.001071	0.001008	0.001078	0.001006	0.001019	0.000000	0.001061	0.001033
CC00688XX21	205500	0.001016	0.001035	0.001054	0.001083	0.001140	0.001156	0.001047	0.001129	0.001042	0.001102	0.000000	0.001158	0.001100
CC00689XX22	199800	0.001162	0.001136	0.001277	0.001134	0.001171	0.001253	0.001126	0.001143	0.001095	0.001090	0.000000	0.001177	0.000997
CC00689XX22	207400	0.001025	0.001036	0.001025	0.001052	0.001114	0.001135	0.001087	0.001117	0.001036	0.001120	0.000000	0.001125	0.000935
CC00694XX19	201800	0.001183	0.001048	0.000812	0.000966	0.001134	0.000986	0.001081	0.000934	0.000958	0.000950	0.000887	0.001058	0.000906
CC00694XX19	228100	0.000906	0.000990	0.001001	0.001059	0.001084	0.001107	0.001033	0.001117	0.001048	0.001072	0.000000	0.001151	0.001015
CC00695XX20	202600	0.001039	0.001069	0.001055	0.001058	0.001109	0.001095	0.001112	0.001095	0.001062	0.001110	0.000000	0.001137	0.000982
CC00702AN09	204600	0.000959	0.000983	0.000995	0.001003	0.001051	0.001082	0.001008	0.001029	0.000986	0.001016	0.000000	0.001083	0.001009
CC00702BN09	204500	0.000942	0.000948	0.000954	0.000979	0.001009	0.001002	0.000942	0.000991	0.000970	0.001025	0.000000	0.001014	0.000765
CC00703XX10	206101	0.001116	0.001171	0.001215	0.001151	0.001204	0.001240	0.001228	0.001200	0.001158	0.001176	0.000000	0.001205	0.001213
CC00712XX11	221400	0.001016	0.001082	0.001159	0.001096	0.001078	0.001196	0.001111	0.001176	0.001078	0.001178	0.000000	0.001173	0.001081
CC00712XX11	232701	0.001003	0.001015	0.001034	0.001045	0.001115	0.001100	0.001009	0.001070	0.000987	0.001091	0.000000	0.001134	0.000922
CC00718XX17	210400	0.001134	0.001086	0.000814	0.000988	0.001139	0.000985	0.001092	0.000888	0.001000	0.001021	0.000000	0.001074	0.000782
CC00718XX17	235300	0.000991	0.001051	0.001072	0.001079	0.001100	0.001120	0.001137	0.001177	0.001095	0.001062	0.000000	0.001149	0.001058
CC00723XX14	211900	0.001203	0.001271	0.001247	0.001211	0.001251	0.001266	0.001288	0.001244	0.001206	0.001199	0.000000	0.001267	0.001187
CC00723XX14	224100	0.001032	0.001053	0.001109	0.001078	0.001115	0.001169	0.001088	0.001139	0.001081	0.001061	0.000000	0.001135	0.001093
CC00728AN19	214100	0.001222	0.001176	0.001226	0.001154	0.001232	0.001216	0.001200	0.001226	0.001165	0.001089	0.000000	0.001187	0.001212
CC00735XX18	222201	0.001155	0.001185	0.001104	0.001131	0.001164	0.001123	0.001235	0.001145	0.001145	0.001099	0.000000	0.001133	0.001194
CC00747XX22	222000	0.001269	0.001341	0.001163	0.001207	0.001319	0.001250	0.001355	0.001215	0.001198	0.001273	0.000000	0.001290	0.001296
CC00747XX22	238600	0.001112	0.001121	0.001078	0.001084	0.001197	0.001229	0.001198	0.001133	0.001075	0.001085	0.000000	0.001208	0.000969
CC00754AN12	223800	0.001078	0.001093	0.001129	0.001112	0.001149	0.001184	0.001112	0.001153	0.001073	0.001176	0.000000	0.001185	0.001183
CC00754BN12	223701	0.001035	0.001085	0.001122	0.001113	0.001124	0.001176	0.001112	0.001143	0.001057	0.001212	0.000000	0.001192	0.001109
CC00760XX10	229500	0.001244	0.001261	0.001223	0.001218	0.001262	0.001256	0.001297	0.001231	0.001198	0.001186	0.000974	0.001269	0.001241
CC00764AN14	231800	0.001073	0.001104	0.001072	0.001103	0.001164	0.001097	0.001156	0.001108	0.001082	0.001108	0.000000	0.001164	0.000933
CC00764BN14	231702	0.001179	0.001216	0.001195	0.001175	0.001196	0.001276	0.001234	0.001230	0.001172	0.001082	0.000000	0.001210	0.001188
CC00768XX18	236400	0.000962	0.000987	0.001039	0.001078	0.001023	0.001083	0.000991	0.001079	0.001029	0.001052	0.000000	0.001085	0.001114
CC00770XX12	1100	0.000977	0.001041	0.001015	0.001053	0.001091	0.001074	0.001078	0.001115	0.001042	0.001034	0.000000	0.001109	0.000942
CC00770XX12	238000	0.001061	0.001102	0.001165	0.001107	0.001097	0.001144	0.001125	0.001208	0.001127	0.001016	0.000000	0.001126	0.001118
CC00771XX13	17710	0.001138	0.001173	0.001183	0.001188	0.001233	0.001229	0.001182	0.001197	0.001114	0.001245	0.000000	0.001252	0.001195
CC00785XX19	240700	0.000953	0.000998	0.000989	0.001040	0.001053	0.001057	0.001054	0.001051	0.000982	0.001044	0.000000	0.001102	0.000908
CC00788XX22	243000	0.001123	0.001163	0.001217	0.001161	0.001173	0.001239	0.001211	0.001225	0.001139	0.001154	0.000000	0.001194	0.001181
CC00792XX18	1800	0.001012	0.001090	0.001134	0.001118	0.001123	0.001166	0.001127	0.001175	0.001092	0.001180	0.000000	0.001192	0.001133
CC00792XX18	244200	0.001189	0.001184	0.001222	0.001150	0.001183	0.001273	0.001214	0.001227	0.001165	0.001155	0.000000	0.001190	0.000993
CC00796XX22	245100	0.001113	0.001191	0.001079	0.001132	0.001198	0.001167	0.001250	0.001172	0.001217	0.001078	0.000000	0.001132	0.001154
CC00797XX23	12110	0.001162	0.001154	0.001205	0.001164	0.001203	0.001249	0.001153	0.001234	0.001100	0.001157	0.000000	0.001198	0.001178
CC00797XX23	6210	0.001192	0.001210	0.001252	0.001207	0.001237	0.001261	0.001238	0.001262	0.001157	0.001241	0.000000	0.001245	0.001194
CC00802XX10	1000	0.001181	0.001184	0.001114	0.001063	0.001231	0.001272	0.001234	0.001127	0.001133	0.001184	0.000000	0.001213	0.001078
CC00802XX10	11210
CC00804XX12	900
CC00805XX13	24210	0.000929	0.000992	0.001054	0.001073	0.001028	0.001096	0.001065	0.001153	0.001075	0.001039	0.000000	0.001095	0.001073
CC00823XX15	15810	0.001154	0.001233	0.001202	0.001193	0.001204	0.001207	0.001245	0.001205	0.001150	0.001183	0.001000	0.001255	0.001250
CC00823XX15	27810	0.000995	0.001052	0.001058	0.001050	0.001106	0.001110	0.001078	0.001121	0.001027	0.001112	0.000000	0.001136	0.000970
CC00829XX21	17610	0.001200	0.001239	0.001289	0.001198	0.001242	0.001275	0.001271	0.001290	0.001183	0.001168	0.000000	0.001269	0.001271
CC00829XX21	27411	0.001062	0.001089	0.001081	0.001086	0.001175	0.001179	0.001113	0.001138	0.001083	0.001114	0.000000	0.001177	0.001071
CC00830XX14	18910	0.001265	0.001285	0.001180	0.001189	0.001302	0.001242	0.001297	0.001221	0.001166	0.001171	0.000000	0.001280	0.001263
CC00830XX14	30710	0.001103	0.001125	0.001153	0.001142	0.001175	0.001237	0.001167	0.001208	0.001141	0.001101	0.000000	0.001209	0.001143
CC00834XX18	21210	0.001221	0.001083	0.000912	0.001011	0.001205	0.001085	0.001175	0.000967	0.001043	0.001047	0.000893	0.001054	0.000757
CC00838XX22	21910	0.001230	0.001211	0.001240	0.001189	0.001230	0.001258	0.001260	0.001244	0.001163	0.001119	0.001001	0.001229	0.001275
CC00838XX22	30610	0.001084	0.001078	0.001101	0.001078	0.001160	0.001199	0.001114	0.001159	0.001081	0.001020	0.000000	0.001160	0.001058
CC00845AN21	26510	0.001019	0.001084	0.001154	0.001115	0.001081	0.001180	0.001131	0.001175	0.001089	0.001135	0.000000	0.001152	0.001167
CC00845AN21	32010	0.000986	0.001032	0.001074	0.001082	0.001057	0.001085	0.001046	0.001119	0.001038	0.001099	0.000000	0.001118	0.001120
CC00845BN21	26410	0.000994	0.001069	0.001153	0.001125	0.001056	0.001159	0.001125	0.001190	0.001080	0.001120	0.000000	0.001144	0.001132
CC00845BN21	32110	0.000986	0.001019	0.001070	0.001078	0.001058	0.001074	0.001053	0.001103	0.001041	0.001057	0.000000	0.001117	0.001040
CC00855XX14	30210	0.001191	0.001176	0.001218	0.001144	0.001197	0.001286	0.001219	0.001224	0.001166	0.001088	0.000000	0.001216	0.001230
CC00855XX14	530	0.000958	0.000992	0.001026	0.001054	0.001043	0.001107	0.001019	0.001064	0.001018	0.001083	0.000000	0.001114	0.001016
CC00867XX18	37111	0.001186	0.001084	0.000984	0.000988	0.001175	0.001007	0.001126	0.001040	0.001027	0.000965	0.000000	0.001047	0.000966
CC00867XX18	8930	0.001008	0.001057	0.001118	0.001114	0.001112	0.001195	0.001103	0.001163	0.001087	0.001029	0.000000	0.001160	0.001068
CC00889AN24	2220	0.001231	0.001237	0.001215	0.001201	0.001244	0.001269	0.001237	0.001221	0.001182	0.001221	0.000000	0.001254	0.001183
CC00889BN24	2320	0.001229	0.001242	0.001206	0.001198	0.001261	0.001229	0.001254	0.001226	0.001167	0.001184	0.001087	0.001262	0.001168
CC00889BN24	9330	0.001109	0.001121	0.001103	0.001130	0.001192	0.001220	0.001128	0.001146	0.001071	0.001163	0.000000	0.001218	0.001107
CC00891XX18	30630	0.000926	0.000996	0.000998	0.001046	0.001087	0.001087	0.001001	0.001063	0.001032	0.001049	0.000000	0.001126	0.001068
CC00894XX21	3020	0.001224	0.001228	0.001236	0.001213	0.001212	0.001218	0.001254	0.001232	0.001197	0.001133	0.000000	0.001196	0.001273
CC00907XX16	19230	0.000960	0.001007	0.001029	0.001070	0.001061	0.001102	0.001039	0.001083	0.001050	0.001097	0.000000	0.001132	0.001006
CC00907XX16	4230	0.001008	0.001071	0.001209	0.001114	0.001112	0.001209	0.001124	0.001217	0.001084	0.001164	0.000000	0.001196	0.001213
CC00911XX12	18830	0.001056	0.001090	0.001094	0.001095	0.001134	0.001136	0.001101	0.001145	0.001081	0.001065	0.000000	0.001150	0.001109
CC00919XX20	23630
CC00919XX20	7830	0.001069	0.001123	0.001145	0.001042	0.001120	0.001146	0.001187	0.001175	0.001136	0.001054	0.000948	0.001071	0.001122
CC00933XX18	10830	0.001164	0.001168	0.001239	0.001146	0.001202	0.001268	0.001244	0.001233	0.001195	0.001107	0.000000	0.001206	0.001155
CC00933XX18	20530	0.001092	0.001103	0.001170	0.001109	0.001162	0.001220	0.001137	0.001192	0.001134	0.001080	0.000000	0.001167	0.001153
CC00936XX21	11431	0.001067	0.001012	0.000955	0.000953	0.000991	0.001021	0.001078	0.001013	0.001018	0.000801	0.000000	0.000907	0.000800
CC00945AN22	13730	0.001065	0.001099	0.001145	0.001102	0.001106	0.001189	0.001118	0.001178	0.001102	0.001079	0.000000	0.001148	0.001014
CC00946XX23	15230	0.001181	0.001187	0.001276	0.001198	0.001190	0.001275	0.001259	0.001270	0.001214	0.001126	0.000000	0.001184	0.001153
CC00946XX23	26330	0.001026	0.001052	0.001116	0.001107	0.001100	0.001161	0.001144	0.001166	0.001106	0.001017	0.000979	0.001088	0.000975
CC00954XX14	18930	0.001133	0.001188	0.001202	0.001169	0.001172	0.001253	0.001210	0.001228	0.001126	0.001144	0.000000	0.001204	0.001217
CC00954XX14	35030	0.000950	0.000946	0.000971	0.001000	0.000998	0.001087	0.001037	0.001057	0.001011	0.001035	0.000000	0.001065	0.001000
CC00955XX15	21030	0.001234	0.001252	0.001232	0.001220	0.001265	0.001166	0.001293	0.001266	0.001219	0.001167	0.000000	0.001221	0.001267
CC00955XX15	39730
CC00964XX16	21430	0.001183	0.001229	0.001234	0.001170	0.001126	0.001216	0.001268	0.001252	0.001202	0.001054	0.000000	0.001107	0.001215
CC00979XX23	25330	0.001164	0.001171	0.001255	0.001156	0.001168	0.001215	0.001245	0.001252	0.001201	0.001028	0.000000	0.001169	0.001187
CC00986AN22	26730	0.001030	0.001124	0.001143	0.001151	0.001092	0.001178	0.001176	0.001196	0.001099	0.001131	0.000000	0.001159	0.001117
CC00986AN22	41730	0.001054	0.001101	0.001096	0.001134	0.001175	0.001186	0.001105	0.001143	0.001073	0.001127	0.000000	0.001197	0.001048
CC00986BN22	26830	0.001153	0.001255	0.001272	0.001239	0.001218	0.001290	0.001287	0.001275	0.001184	0.001238	0.000000	0.001292	0.001141
CC00986BN22	41830	0.001132	0.001179	0.001162	0.001160	0.001210	0.001259	0.001205	0.001211	0.001173	0.001190	0.000000	0.001253	0.001164
CC00997BN25	33630	0.001054	0.001010	0.001077	0.001018	0.001013	0.001104	0.001097	0.001121	0.001073	0.000909	0.001052	0.001019	0.000000
CC00997BN25	56430	0.000950	0.001015	0.001005	0.001072	0.001068	0.001079	0.001085	0.001102	0.001037	0.001078	0.000000	0.001117	0.000981
CC00998BN26	33930	0.001179	0.001212	0.001243	0.001177	0.001187	0.001241	0.001232	0.001243	0.001154	0.001086	0.000000	0.001224	0.001156
CC01005XX07	36930	0.001169	0.001183	0.001186	0.001160	0.001218	0.001279	0.001224	0.001215	0.001148	0.001084	0.000000	0.001204	0.001200
CC01005XX07	49930	0.000937	0.000965	0.000981	0.001011	0.001091	0.001102	0.001006	0.001048	0.001012	0.001067	0.000000	0.001110	0.001018
CC01006XX08	38531	0.001171	0.001181	0.001152	0.001121	0.001209	0.001184	0.001237	0.001191	0.001164	0.001052	0.000000	0.001168	0.001220
CC01006XX08	62330	0.000888	0.000945	0.000944	0.000984	0.000990	0.001009	0.000940	0.001026	0.000962	0.001017	0.000000	0.001025	0.001075
CC01009XX11	39030	0.001279	0.001313	0.001277	0.001199	0.001294	0.001294	0.001336	0.001276	0.001218	0.001141	0.000000	0.001280	0.001169
CC01011XX05	42230	0.001150	0.001209	0.001251	0.001204	0.001190	0.001253	0.001218	0.001235	0.001151	0.001240	0.000000	0.001235	0.001202
CC01011XX05	55231	0.000864	0.000960	0.000862	0.000995	0.001014	0.000931	0.000914	0.000901	0.000874	0.001059	0.000000	0.001082	0.000724
CC01018XX12	46130	0.001115	0.001135	0.001171	0.001118	0.001152	0.001205	0.001183	0.001198	0.001101	0.001095	0.000000	0.001164	0.001124
CC01025XX11	50230	0.001027	0.001021	0.001091	0.001074	0.001027	0.001111	0.001082	0.001152	0.001105	0.000954	0.000000	0.001054	0.001062
CC01025XX11	61330	0.000949	0.001015	0.001062	0.001060	0.001066	0.001100	0.001015	0.001098	0.001024	0.001087	0.000000	0.001115	0.001019
CC01038XX16	52230	0.001179	0.001200	0.001154	0.001167	0.001168	0.001221	0.001242	0.001178	0.001172	0.001121	0.000000	0.001168	0.001184
CC01038XX16	67330	0.000991	0.001048	0.001076	0.001099	0.001116	0.001130	0.001044	0.001109	0.001029	0.001137	0.000000	0.001144	0.001016
CC01045XX15	54630	0.001050	0.001069	0.001172	0.001096	0.001113	0.001171	0.001119	0.001172	0.001100	0.001159	0.000000	0.001150	0.001225
CC01046XX16	54730	0.001058	0.001106	0.001130	0.001161	0.001147	0.001169	0.001107	0.001180	0.001082	0.001209	0.000000	0.001205	0.001181
CC01059AN12	72130	0.000944	0.001006	0.000969	0.001043	0.001067	0.001044	0.001014	0.001044	0.000999	0.001058	0.000000	0.001095	0.001012
CC01059BN12	72330	0.000975	0.001053	0.001031	0.001089	0.001099	0.001117	0.001085	0.001106	0.001035	0.001093	0.000000	0.001151	0.001070
CC01059CN12	72230	0.000903	0.000950	0.000982	0.001003	0.001013	0.001020	0.000981	0.001039	0.000995	0.001053	0.000866	0.001067	0.001017
CC01077XX14	65230	0.001047	0.001073	0.000945	0.000942	0.001104	0.001107	0.001118	0.000969	0.001016	0.000995	0.000000	0.001086	0.000839
CC01077XX14	78430	0.000996	0.001048	0.001091	0.001083	0.001083	0.001118	0.001102	0.001125	0.001068	0.001069	0.000000	0.001130	0.001007
CC01080XX09	68030	0.001173	0.001132	0.001200	0.001116	0.001153	0.001135	0.001176	0.001221	0.001131	0.001103	0.000000	0.001096	0.001313
CC01080XX09	77730
CC01104XX07	82830	0.001140	0.001112	0.001164	0.001110	0.001186	0.001179	0.001143	0.001156	0.001086	0.001147	0.000000	0.001181	0.001145
CC01111XX06	100031	0.000975	0.000978	0.001034	0.001032	0.001090	0.001082	0.001023	0.001087	0.001051	0.001087	0.000989	0.001139	0.001063
CC01116AN11	84230	0.001188	0.001208	0.001065	0.001179	0.001218	0.001212	0.001217	0.001150	0.001080	0.001236	0.000000	0.001254	0.001064
CC01116BN11	84330	0.001181	0.001219	0.001186	0.001192	0.001200	0.001277	0.001258	0.001216	0.001175	0.001232	0.000000	0.001246	0.001265
CC01129XX16	101430	0.001037	0.001038	0.001101	0.001059	0.001079	0.001120	0.001082	0.001129	0.001050	0.001155	0.000000	0.001090	0.001143
CC01153AN07	102030	0.001075	0.001122	0.001118	0.001079	0.001141	0.001140	0.001153	0.001137	0.001082	0.001063	0.001016	0.001162	0.001139
CC01153BN07	102130	0.001194	0.000000	0.000000	0.000000	0.001168	0.001240	0.000000	0.000000	0.000000	0.000000	0.000000	0.000000	0.000000
CC01205XX09	142730	0.001004	0.001031	0.000955	0.000969	0.001048	0.001056	0.001012	0.000949	0.001059	0.000973	0.001019	0.001001	0.000812
CC01205XX09	150530
CC01208XX12	144731
CC01209XX13	144830
CC01210XX06	145030
CC01212XX08	146030	0.001105	0.001131	0.001119	0.001096	0.001148	0.001144	0.001151	0.001118	0.001057	0.001077	0.000000	0.001171	0.001085
CC01218XX14	147430	0.001151	0.001138	0.001103	0.001130	0.001179	0.001164	0.001195	0.001161	0.001125	0.001082	0.000000	0.001153	0.001138
CC01218XX14	157231	0.000905	0.000913	0.000919	0.000950	0.000936	0.000970	0.000957	0.000970	0.000931	0.001063	0.000881	0.001010	0.000943
CC01222XX10	149231	0.001106	0.001128	0.001185	0.001159	0.001161	0.001237	0.001221	0.001215	0.001135	0.001177	0.000000	0.001206	0.001174
CC01229XX17	155630	0.001079	0.001136	0.001218	0.001144	0.001160	0.001238	0.001234	0.001249	0.001163	0.001157	0.000000	0.001186	0.001061
CC01232AN12	152530	0.001046	0.001096	0.001166	0.001149	0.001096	0.001231	0.001149	0.001214	0.001129	0.001184	0.000000	0.001165	0.001199
CC01232BN12	152130	0.001036	0.001080	0.001096	0.001106	0.001111	0.001183	0.001130	0.001172	0.001096	0.001165	0.000000	0.001151	0.001146
CC01234AN14	155030	0.001185	0.001227	0.001248	0.001181	0.001195	0.001284	0.001254	0.001259	0.001130	0.001157	0.000000	0.001219	0.001253
CC01234BN14	155230	0.001171	0.001235	0.001286	0.001211	0.001228	0.001303	0.001270	0.001275	0.001164	0.001275	0.000000	0.001263	0.001232
